# *<u>De</u> novo* <u>co</u>mpartment <u>de</u>convolution and weight estimation of tumo<u>r</u> samples (DECODER)

**DOI:** 10.1101/561647

**Authors:** Xianlu Laura Peng, Richard A Moffitt, Robert J Torphy, Keith E Volmar, Jen Jen Yeh

## Abstract

Tumors are mixtures of different compartments. While global gene expression analysis profiles the average expression of all compartments in a sample, identifying the specific contribution of each compartment remains a challenge. With the increasing recognition of the importance of non-neoplastic components, the ability to breakdown the gene expression contribution of each is critical. To this end, we developed DECODER, an integrated framework which performs *de novo* deconvolution, and compartment weight estimation for a single sample. We use DECODER to deconvolve 33 TCGA tumor RNA-seq datasets and show that it may be applied to other data types including ATAC-seq. We demonstrate that it can be utilized to reproducibly estimate cellular compartment weights in pancreatic cancer that are clinically meaningful. Application of DECODER across cancer types advances the capability of identifying cellular compartments in an unknown sample and may have implications for identifying the tumor of origin for cancers of unknown primary.
