## Supplementary Data 1 Combined_compartment_info for "*<u>De</u> novo* <u>co</u>mpartment <u>de</u>convolution and weight estimation of tumo<u>r</u> samples (DECODER)"

### Sheet: Sheet1
CancerType	ID	TopGSEA	Type	Annotation
PAAD	D16.12	ZHOU-PANCREATIC-ENDOCRINE-PROGENITOR	Primary	Endocrine
PAAD	D14.11	CHAN-INTERFERON-PRODUCING-DENDRITIC-CELL	Primary	Immune
PAAD	D15.13	GNF2-SERPINI2	Primary	Exocrine
PAAD	D14.4	ANASTASSIOU-CANCER-MESENCHYMAL-TRANSITION-SIGNATURE	Primary	ActivatedStroma
PAAD	D7.3	MODULE-106	Primary	ClassicalTumor
PAAD	D16.1	MIPS-UTX-MLL2-3-COMPLEX	Primary	Histone
PAAD	D14.7	NIELSEN-LEIOMYOSARCOMA-CNN1-UP	Primary	NormalStroma
PAAD	D15.5	REACTOME-BETA-DEFENSINS	Primary	Olfactory
PAAD	D9.8	GNF2-SERPINB5	Primary	BasalTumor
PAAD	D16.15	chr11q11	Secondary
ACC	D7.5	WEST-ADRENOCORTICAL-TUMOR-MARKERS-DN	Primary
ACC	D8.8	MODULE-293	Primary
ACC	D9.5	REACTOME-GABA-SYNTHESIS-RELEASE-REUPTAKE-AND-DEGRADATION	Primary
ACC	D6.1	FARMER-BREAST-CANCER-CLUSTER-5	Unstable	ActivatedStroma
ACC	D9.2	REACTOME-GLUCURONIDATION	Unstable	Olfactory
BLCA	D7.6	HAEGERSTRAND-RESPONSE-TO-IMATINIB	Primary	ActivatedStroma
BLCA	D12.5	REACTOME-TRANSLOCATION-OF-ZAP-70-TO-IMMUNOLOGICAL-SYNAPSE	Primary	Immune
BLCA	D7.7	GNF2-SERPINB5	Primary	BasalTumor
BLCA	D13.11	RUNNE-GENDER-EFFECT-UP	Primary
BLCA	D7.5	EPITHELIAL-CELL-DIFFERENTIATION	Primary
BLCA	D14.5	ANASTASSIOU-CANCER-MESENCHYMAL-TRANSITION-SIGNATURE	Primary
BLCA	D13.2	REACTOME-BETA-DEFENSINS	Unstable	Olfactory
BLCA	D13.4	PID-INTEGRIN4-PATHWAY	Unstable
BLCA	D13.3	KUMAMOTO-RESPONSE-TO-NUTLIN-3A-DN	Unstable
BRCA	D11.8	CHAN-INTERFERON-PRODUCING-DENDRITIC-CELL	Primary	Immune
BRCA	D8.6	DOANE-BREAST-CANCER-ESR1-DN	Primary	BasalTumor
BRCA	D11.3	FARMER-BREAST-CANCER-CLUSTER-5	Primary	ActivatedStroma
BRCA	D11.5	NAKAYAMA-SOFT-TISSUE-TUMORS-PCA2-DN	Primary
BRCA	D11.10	REACTOME-GLUCURONIDATION	Primary
BRCA	D11.1	MODULE-352	Primary	Histone
BRCA	D11.2	NADH-DEHYDROGENASE-COMPLEX	Unstable
BRCA	D9.8	SMID-BREAST-CANCER-RELAPSE-IN-LIVER-DN	Unstable
BRCA	D9.2	FINETTI-BREAST-CANCERS-KINOME-BLUE	Unstable
CESC	D5.3	RICKMAN-HEAD-AND-NECK-CANCER-D	Primary
CESC	D8.8	HAEGERSTRAND-RESPONSE-TO-IMATINIB	Primary	ActivatedStroma
CESC	D5.4	GNF2-SPRR1B	Primary
CESC	D11.4	REACTOME-TRANSLOCATION-OF-ZAP-70-TO-IMMUNOLOGICAL-SYNAPSE	Primary	Immune
CESC	D10.6	GNF2-GLTSCR2	Primary
CHOL	D5.3	CAR-IGFBP1	Primary
CHOL	D5.4	BIOCARTA-TCRA-PATHWAY	Primary	Immune
CHOL	D7.7	NIKOLSKY-BREAST-CANCER-7P15-AMPLICON	Primary	BasalTumor
CHOL	D12.4	REACTOME-BETA-DEFENSINS	Primary	Olfactory
CHOL	D13.10	REACTOME-BETA-DEFENSINS	Primary	Olfactory
CHOL	D7.1	MODULE-89	Primary
CHOL	D16.11	BIOCARTA-KREB-PATHWAY	Primary
CHOL	D16.5	REACTOME-BETA-DEFENSINS	Secondary	Olfactory
CHOL	D11.8	BIOCARTA-ETC-PATHWAY	Unstable
CHOL	D13.9	NIKOLSKY-BREAST-CANCER-19Q13.1-AMPLICON	Unstable
COAD	D7.3	REACTOME-GLUCURONIDATION	Primary
COAD	D13.10	NIELSEN-LEIOMYOSARCOMA-CNN1-UP	Primary
COAD	D13.8	REACTOME-BETA-DEFENSINS	Primary	BasalTumor
COAD	D11.10	RUNNE-GENDER-EFFECT-UP	Primary
COAD	D12.7	chr11q11	Primary	Olfactory
COAD	D9.1	MIPS-CF-IIAM-COMPLEX	Primary
DLBC	D9.4	APPEL-IMATINIB-RESPONSE	Primary
DLBC	D9.6	BIOCARTA-TCRA-PATHWAY	Primary
DLBC	D9.2	ANASTASSIOU-CANCER-MESENCHYMAL-TRANSITION-SIGNATURE	Unstable	ActivatedStroma
DLBC	D6.1	REACTOME-BETA-DEFENSINS	Unstable
ESCA	D8.8	GNF2-SPRR1B	Primary	BasalTumor
ESCA	D7.4	MILICIC-FAMILIAL-ADENOMATOUS-POLYPOSIS-DN	Primary
ESCA	D7.2	REACTOME-ENDOSOMAL-VACUOLAR-PATHWAY	Primary
ESCA	D13.8	REACTOME-TRANSLOCATION-OF-ZAP-70-TO-IMMUNOLOGICAL-SYNAPSE	Primary
ESCA	D13.4	SINGH-NFE2L2-TARGETS	Primary
ESCA	D14.13	WEBER-METHYLATED-ICP-IN-SPERM-DN	Primary
ESCA	D13.11	GNF2-SPINK1	Primary
ESCA	D13.3	MIPS-40S-RIBOSOMAL-SUBUNIT-CYTOPLASMIC	Unstable
ESCA	D10.2	REACTOME-BETA-DEFENSINS	Unstable	Olfactory
GBM	D9.8	REACTOME-GABA-A-RECEPTOR-ACTIVATION	Primary
GBM	D8.3	GNF2-BUB1	Primary
GBM	D9.4	MIPS-40S-RIBOSOMAL-SUBUNIT-CYTOPLASMIC	Unstable
GBM	D9.2	GCM-AQP4	Unstable
GBM	D6.3	GNF2-CDH11	Unstable	ActivatedStroma
HNSC	D12.10	GNF2-TTN	Primary
HNSC	D12.11	RICKMAN-HEAD-AND-NECK-CANCER-D	Primary
HNSC	D11.2	MOSERLE-IFNA-RESPONSE	Primary
HNSC	D7.4	CORNIFIED-ENVELOPE	Primary
HNSC	D12.5	FARMER-BREAST-CANCER-CLUSTER-5	Primary	ActivatedStroma
HNSC	D16.16	WEBER-METHYLATED-ICP-IN-SPERM-UP	Primary
HNSC	D17.14	SINGH-NFE2L2-TARGETS	Primary
HNSC	D14.8	GNF2-SPRR1B	Primary	Olfactory
HNSC	D14.10	RUNNE-GENDER-EFFECT-UP	Primary
HNSC	D10.2	MIPS-40S-RIBOSOMAL-SUBUNIT-CYTOPLASMIC	Unstable
HNSC	D9.2	GNF2-CDH3	Unstable	BasalTumor
KICH	D7.7	REACTOME-ORGANIC-CATION-ANION-ZWITTERION-TRANSPORT	Primary
KICH	D8.5	CHASSOT-SKIN-WOUND	Primary
KICH	D12.6	MODULE-310	Primary
KICH	D10.6	FARMER-BREAST-CANCER-CLUSTER-5	Primary	ActivatedStroma
KICH	D5.1	REACTOME-INSULIN-RECEPTOR-RECYCLING	Unstable
KIRC	D6.6	SU-KIDNEY	Primary
KIRC	D7.6	REACTOME-INITIAL-TRIGGERING-OF-COMPLEMENT	Primary	Immune
KIRC	D9.6	BIOCARTA-KREB-PATHWAY	Primary
KIRC	D12.7	SABATES-COLORECTAL-ADENOMA-SIZE-UP	Primary
KIRC	D8.2	FARMER-BREAST-CANCER-CLUSTER-5	Primary	ActivatedStroma
KIRC	D11.11	ACUTE-INFLAMMATORY-RESPONSE	Secondary
KIRC	D10.6	AIGNER-ZEB1-TARGETS	Unstable
KIRC	D7.1	chryp11	Unstable	Olfactory
KIRP	D6.6	EXCRETION	Primary
KIRP	D13.9	REACTOME-ORGANIC-CATION-ANION-ZWITTERION-TRANSPORT	Primary
KIRP	D8.3	TCGA-GLIOBLASTOMA-MUTATED	Primary	Histone
KIRP	D8.6	REACTOME-TRANSLOCATION-OF-ZAP-70-TO-IMMUNOLOGICAL-SYNAPSE	Primary	Immune
KIRP	D7.1	chr7q11	Unstable
KIRP	D9.3	MODULE-25	Unstable
LAML	D7.5	VALK-AML-CLUSTER-5	Primary
LAML	D8.3	ROSS-AML-WITH-PML-RARA-FUSION	Primary
LAML	D8.1	NIKOLSKY-BREAST-CANCER-7P15-AMPLICON	Primary
LAML	D8.4	VALK-AML-CLUSTER-10	Unstable
LAML	D9.7	SCHAEFFER-PROSTATE-DEVELOPMENT-AND-CANCER-BOX6-UP	Unstable
LAML	D8.2	TCGA-GLIOBLASTOMA-MUTATED	Unstable
LAML	D9.9	RUNNE-GENDER-EFFECT-UP	Unstable
LGG	D9.9	MODULE-381	Primary
LGG	D9.7	LEIN-OLIGODENDROCYTE-MARKERS	Primary
LGG	D15.12	KUMAMOTO-RESPONSE-TO-NUTLIN-3A-DN	Primary
LGG	D9.8	MODULE-293	Primary	Immune
LGG	D13.4	KREPPEL-CD99-TARGETS-DN	Primary	Histone
LGG	D9.5	ARYLSULFATASE-ACTIVITY	Primary
LGG	D16.3	HISTONE-DEACETYLASE-BINDING	Primary
LGG	D9.3	chrxq11	Primary
LGG	D17.10	ORGANELLAR-SMALL-RIBOSOMAL-SUBUNIT	Primary
LGG	D19.19	GUENTHER-GROWTH-SPHERICAL-VS-ADHERENT-UP	Unstable
LGG	D16.14	GNF2-SPRR1B	Unstable	Olfactory
LIHC	D15.15	GNF2-BUB1	Primary
LIHC	D17.11	REACTOME-TRANSLOCATION-OF-ZAP-70-TO-IMMUNOLOGICAL-SYNAPSE	Primary	Immune
LIHC	D12.10	AIGNER-ZEB1-TARGETS	Primary
LIHC	D8.3	BOYAULT-LIVER-CANCER-SUBCLASS-G56-UP	Primary
LIHC	D10.8	chr11q11	Primary
LIHC	D19.17	MODULE-78	Primary
LIHC	D14.1	REACTOME-RECYCLING-OF-BILE-ACIDS-AND-SALTS	Primary
LIHC	D19.16	CHIANG-LIVER-CANCER-SUBCLASS-POLYSOMY7-UP	Primary
LIHC	D17.9	REACTOME-BETA-DEFENSINS	Primary	Olfactory
LIHC	D19.5	THUM-MIR21-TARGETS-HEART-DISEASE-UP	Primary	ActivatedStroma
LIHC	D17.12	REACTOME-BETA-DEFENSINS	Primary	Olfactory
LIHC	D14.4	MIPS-UTX-MLL2-3-COMPLEX	Unstable	Histone
LIHC	D14.7	RUNNE-GENDER-EFFECT-UP	Unstable
LIHC	D17.17	LY-AGING-MIDDLE-DN	Unstable
LUAD	D16.12	SENGUPTA-NASOPHARYNGEAL-CARCINOMA-DN	Primary
LUAD	D6.1	INAMURA-LUNG-CANCER-SCC-DN	Primary
LUAD	D13.3	FARMER-BREAST-CANCER-CLUSTER-5	Primary	ActivatedStroma
LUAD	D13.4	REACTOME-TRANSLOCATION-OF-ZAP-70-TO-IMMUNOLOGICAL-SYNAPSE	Primary	Immune
LUAD	D8.7	GNF2-SPRR1B	Primary	BasalTumor
LUAD	D6.4	MIPS-UTX-MLL2-3-COMPLEX	Primary	Histone
LUAD	D7.1	chr11q25	Primary	Olfactory
LUAD	D11.8	chr11q11	Secondary	Olfactory
LUAD	D16.8	REACTOME-BETA-DEFENSINS	Secondary	Olfactory
LUAD	D16.15	SASSON-FSH-RESPONSE	Secondary
LUAD	D16.14	SINGH-NFE2L2-TARGETS	Unstable
LUSC	D16.16	RICKMAN-HEAD-AND-NECK-CANCER-D	Primary
LUSC	D8.3	NAKAMURA-LUNG-CANCER-DIFFERENTIATION-MARKERS	Primary
LUSC	D6.6	GNF2-SPRR1B	Primary	BasalTumor
LUSC	D13.5	SINGH-NFE2L2-TARGETS	Primary
LUSC	D11.9	GNF2-BUB1	Primary
LUSC	D15.5	FARMER-BREAST-CANCER-CLUSTER-5	Primary	ActivatedStroma
LUSC	D15.4	BARRIER-CANCER-RELAPSE-NORMAL-SAMPLE-DN	Primary
LUSC	D9.7	EPITHELIAL-CELL-DIFFERENTIATION	Secondary
LUSC	D10.8	BIOCARTA-TCAPOPTOSIS-PATHWAY	Unstable	Immune
LUSC	D8.1	MIPS-40S-RIBOSOMAL-SUBUNIT-CYTOPLASMIC	Unstable
MESO	D10.4	REACTOME-TRANSLOCATION-OF-ZAP-70-TO-IMMUNOLOGICAL-SYNAPSE	Primary	Immune
MESO	D11.11	HINATA-NFKB-IMMU-INF	Primary
MESO	D13.7	GNF2-GLTSCR2	Primary
MESO	D10.5	IONOTROPIC-GLUTAMATE-RECEPTOR-ACTIVITY	Primary
MESO	D6.2	LOPEZ-EPITHELIOID-MESOTHELIOMA	Primary
MESO	D10.8	SMID-BREAST-CANCER-RELAPSE-IN-LIVER-DN	Primary
MESO	D7.1	KUMAMOTO-RESPONSE-TO-NUTLIN-3A-DN	Primary
MESO	D11.1	HISTONE-ACETYLTRANSFERASE-ACTIVITY	Primary	Histone
OV	D6.3	FARMER-BREAST-CANCER-CLUSTER-5	Primary	ActivatedStroma
OV	D10.9	AUJLA-IL22-AND-IL17A-SIGNALING	Primary
OV	D6.5	REACTOME-FGFR4-LIGAND-BINDING-AND-ACTIVATION	Primary
OV	D10.6	chryq11	Primary	Olfactory
OV	D6.1	MODULE-293	Unstable
PCPG	D8.4	MIPS-UTX-MLL2-3-COMPLEX	Primary	Histone
PCPG	D7.6	WEST-ADRENOCORTICAL-TUMOR-MARKERS-DN	Primary
PCPG	D11.9	RUNNE-GENDER-EFFECT-UP	Primary
PCPG	D9.3	MATHEW-FANCONI-ANEMIA-GENES	Primary
PCPG	D11.8	REACTOME-BETA-DEFENSINS	Primary	Olfactory
PCPG	D7.4	GAUTSCHI-SRC-SIGNALING	Primary	ActivatedStroma
PCPG	D11.11	NEUROPEPTIDE-HORMONE-ACTIVITY	Unstable
PCPG	D9.4	REACTOME-BETA-DEFENSINS	Unstable	Olfactory
PCPG	D9.1	MODULE-42	Unstable
PRAD	D9.8	GNF2-TTN	Primary
PRAD	D10.8	REACTOME-BETA-DEFENSINS	Primary
PRAD	D11.10	MODULE-432	Primary
PRAD	D11.1	MIPS-UTX-MLL2-3-COMPLEX	Primary	Histone
PRAD	D13.5	CHASSOT-SKIN-WOUND	Primary
PRAD	D11.3	chr11q11	Unstable	Olfactory
PRAD	D11.4	MANNOSYLTRANSFERASE-ACTIVITY	Unstable
PRAD	D11.5	EPITHELIAL-CELL-DIFFERENTIATION	Unstable	BasalTumor
PRAD	D10.6	BIOCARTA-TCAPOPTOSIS-PATHWAY	Unstable
PRAD	D11.2	GNF2-GLTSCR2	Unstable
READ	D7.4	NIELSEN-LEIOMYOSARCOMA-CNN1-UP	Primary
READ	D5.5	SABATES-COLORECTAL-ADENOMA-SIZE-DN	Primary
READ	D10.10	RUNNE-GENDER-EFFECT-UP	Primary
READ	D10.7	NIKOLSKY-BREAST-CANCER-20Q11-AMPLICON	Primary
READ	D7.5	AUJLA-IL22-AND-IL17A-SIGNALING	Primary
SARC	D18.13	CHAN-INTERFERON-PRODUCING-DENDRITIC-CELL	Primary	Immune
SARC	D18.18	GNF2-TTN	Primary
SARC	D13.2	MIPS-UTX-MLL2-3-COMPLEX	Primary	Histone
SARC	D18.1	GNF2-MKI67	Primary
SARC	D8.8	NIELSEN-SYNOVIAL-SARCOMA-UP	Primary
SARC	D12.4	NIELSEN-LEIOMYOSARCOMA-CNN1-UP	Primary
SARC	D15.12	NIKOLSKY-BREAST-CANCER-12Q13-Q21-AMPLICON	Primary	Olfactory
SARC	D15.7	MODULE-211	Primary	Olfactory
SARC	D18.10	REACTOME-BETA-DEFENSINS	Unstable	Olfactory
SARC	D12.8	REACTOME-BETA-DEFENSINS	Unstable
SKCM	D6.6	GNF2-SPRR1B	Primary	BasalTumor
SKCM	D8.5	REACTOME-TRANSLOCATION-OF-ZAP-70-TO-IMMUNOLOGICAL-SYNAPSE	Primary
SKCM	D8.2	MODULE-103	Primary
SKCM	D7.2	RUNNE-GENDER-EFFECT-UP	Unstable
SKCM	D6.2	NIKOLSKY-BREAST-CANCER-7P15-AMPLICON	Unstable
STAD	D12.10	GNF2-SPRR1B	Primary	BasalTumor
STAD	D6.2	NIELSEN-LEIOMYOSARCOMA-CNN1-UP	Primary
STAD	D17.11	REACTOME-TRANSLOCATION-OF-ZAP-70-TO-IMMUNOLOGICAL-SYNAPSE	Primary
STAD	D19.8	FARMER-BREAST-CANCER-CLUSTER-5	Primary	ActivatedStroma
STAD	D9.7	REACTOME-CYTOSOLIC-SULFONATION-OF-SMALL-MOLECULES	Primary
STAD	D18.18	REACTOME-DOPAMINE-NEUROTRANSMITTER-RELEASE-CYCLE	Primary
STAD	D17.8	WEBER-METHYLATED-ICP-IN-SPERM-DN	Primary	Olfactory
STAD	D18.17	GNF2-SPINK1	Primary
STAD	D19.16	CHROMOSOME-CONDENSATION	Primary
STAD	D18.12	MARTINELLI-IMMATURE-NEUTROPHIL-DN	Unstable
STAD	D17.6	chr11q11	Unstable	Olfactory
TGCT	D15.10	VALK-AML-CLUSTER-5	Primary
TGCT	D14.4	KORKOLA-EMBRYONAL-CARCINOMA	Primary
TGCT	D14.11	WEBER-METHYLATED-LCP-IN-FIBROBLAST-UP	Primary
TGCT	D8.7	KORKOLA-YOLK-SAC-TUMOR	Primary
TGCT	D16.16	CORNIFIED-ENVELOPE	Primary
TGCT	D9.1	GNF2-GLTSCR2	Primary
TGCT	D15.2	MIPS-UTX-MLL2-3-COMPLEX	Primary	Histone
TGCT	D15.8	FU-INTERACT-WITH-ALKBH8	Primary	Olfactory
TGCT	D8.3	NIKOLSKY-BREAST-CANCER-7P15-AMPLICON	Primary
TGCT	D15.12	SUGAR-TRANSMEMBRANE-TRANSPORTER-ACTIVITY	Secondary
TGCT	D10.4	IONOTROPIC-GLUTAMATE-RECEPTOR-ACTIVITY	Secondary
TGCT	D18.6	MOSERLE-IFNA-RESPONSE	Secondary
THCA	D10.9	REACTOME-TRANSLOCATION-OF-ZAP-70-TO-IMMUNOLOGICAL-SYNAPSE	Primary	Immune
THCA	D10.8	GNF2-CDH3	Primary	BasalTumor
THCA	D10.7	CHASSOT-SKIN-WOUND	Primary
THCA	D10.6	PROTEIN-DEACETYLASE-ACTIVITY	Primary
THCA	D11.3	FARMER-BREAST-CANCER-CLUSTER-5	Primary	ActivatedStroma
THCA	D11.8	BIOCARTA-ETC-PATHWAY	Unstable
THYM	D9.9	LE-SKI-TARGETS-DN	Primary	ActivatedStroma
THYM	D6.1	LIANG-SILENCED-BY-METHYLATION-DN	Primary
THYM	D7.3	PATTERN-RECOGNITION-RECEPTOR-ACTIVITY	Primary
THYM	D10.5	GNF2-SERPINB5	Primary	BasalTumor
THYM	D9.4	ZHOU-PANCREATIC-ENDOCRINE-PROGENITOR	Secondary
THYM	D7.2	PHOTOTRANSDUCTION	Unstable
UCEC	D7.6	SENGUPTA-NASOPHARYNGEAL-CARCINOMA-DN	Primary
UCEC	D12.5	REACTOME-TRANSLOCATION-OF-ZAP-70-TO-IMMUNOLOGICAL-SYNAPSE	Primary	Immune
UCEC	D7.3	HAEGERSTRAND-RESPONSE-TO-IMATINIB	Primary	ActivatedStroma
UCEC	D15.14	CORNIFIED-ENVELOPE	Primary	BasalTumor
UCEC	D12.9	WEBER-METHYLATED-ICP-IN-SPERM-UP	Primary
UCEC	D12.4	GNF2-GLTSCR2	Primary
UCEC	D14.13	ZHOU-PANCREATIC-EXOCRINE-PROGENITOR	Primary
UCEC	D11.10	SCHLESINGER-METHYLATED-IN-COLON-CANCER	Unstable
UCEC	D15.12	chryq11	Unstable	Olfactory
UCEC	D12.1	MIPS-UTX-MLL2-3-COMPLEX	Unstable	Histone
UCEC	D12.2	KUMAMOTO-RESPONSE-TO-NUTLIN-3A-DN	Unstable
UCS	D7.5	DELASERNA-TARGETS-OF-MYOD-AND-SMARCA4	Primary
UCS	D10.6	BIOCARTA-CTL-PATHWAY	Primary
UCS	D5.1	MIPS-40S-RIBOSOMAL-SUBUNIT-CYTOPLASMIC	Primary
UCS	D9.7	NEUROTRANSMITTER-SECRETION	Primary
UCS	D11.10	AIGNER-ZEB1-TARGETS	Primary
UCS	D9.6	BIOCARTA-EXTRINSIC-PATHWAY	Primary
UCS	D13.11	JI-CARCINOGENESIS-BY-KRAS-AND-STK11-UP	Primary	BasalTumor
UCS	D10.2	PID-VEGF-VEGFR-PATHWAY	Unstable
UCS	D14.1	CELLULAR-RESPIRATION	Unstable
UVM	D9.9	PHOTOTRANSDUCTION	Primary
UVM	D9.7	REACTOME-TRANSLOCATION-OF-ZAP-70-TO-IMMUNOLOGICAL-SYNAPSE	Primary
UVM	D8.5	ACTIN-FILAMENT-BASED-MOVEMENT	Unstable
UVM	D11.2	GNF2-GLTSCR2	Unstable
UVM	D8.3	GCM-MAX	Unstable
UVM	D9.6	chr6p	Unstable
UVM	D9.2	REACTOME-BETA-DEFENSINS	Unstable	Olfactory
