## Supplementary Data 2 TCGA_PAAD_marker_genes for "*<u>De</u> novo* <u>co</u>mpartment <u>de</u>convolution and weight estimation of tumo<u>r</u> samples (DECODER)"

### Sheet: Sheet1
D16.12_ZHOU-PANCREATIC-ENDOCRINE-PROGENITOR	D14.11_CHAN-INTERFERON-PRODUCING-DENDRITIC-CELL	D15.13_GNF2-SERPINI2	D14.4_ANASTASSIOU-CANCER-MESENCHYMAL-TRANSITION-SIGNATURE	D7.3_MODULE-106	D16.1_MIPS-UTX-MLL2-3-COMPLEX	D14.7_NIELSEN-LEIOMYOSARCOMA-CNN1-UP	D15.5_REACTOME-BETA-DEFENSINS	D9.8_GNF2-SERPINB5	D16.15_chr11q11
Endocrine	Immune	Exocrine	ActivatedStroma	ClassicalTumor	Histone	NormalStroma	Olfactory	BasalTumor
GCG	CR2	CELA2A	COL11A1	CLDN18	IL6ST	DES	APCS	A2ML1	MUC2
TTR	MS4A1	PNLIP	LRRC15	REG4	HIPK3	SYNM	CRP	KRT6A	CLCA1
INS	TCL1A	AMY2A	EPYC	PHGR1	ASXL2	MYOCD	FGG	LY6D	SPINK4
G6PC2	FCER2	CELP	IGFL2	TFF1	UHMK1	MYH11	FGA	KRT13	ITLN1
SLC30A8	CD19	CELA2B	ITGA11	C17orf73	TAOK1	ACTG2	NR1H4	S100A2	ATOH1
IAPP	FCRL1	CELA3B	SOX11	BTNL8	KIAA0754	RSPO2	CRISP3	ANXA8	GALNT8
KCNK16	BLK	CLPS	COL10A1	IHH	ZNF192	PDZRN4	LOC126536	GPR87	B4GALNT2
CFC1B	C4orf7	SYCN	ST8SIA2	HMGCS2	REST	CASQ2	CXCL6	KRT6C	LRRC26
PCSK2	FAM129C	CPA1	SCUBE3	SLC9A3	SBNO1	HSPB7	SLC34A2	LOC642587	KLK12
CRYBA2	CXCL13	PLA2G1B	COL12A1	NR1I2	PTPLB	SYNPO2	C4BPA	CGB1	TBX10
CHGA	FCRLA	CPB1	TWIST1	CAPN9	NCOA2	RBM24	FGB	FAM83A	FABP2
ABCC8	VPREB3	PRSS1	PPAPDC1A	LRRC31	GTF2A1	C20orf200	UGT2B15	UPK2	REP15
CPLX2	PAX5	CTRC	HHIP	APOBEC1	ZDHHC20	TACR2	CRISP2	CGB	CALML3
SCGN	CNR2	AMY1A	THBS2	PSAPL1	ANKRD36BP1	RBPMS2	TFPI2	TMEM40	CCDC60
NEUROD1	FCRL2	CELA3A	ADAM12	MYO1A	DDI2	LDB3	CYP4A11	KRT5	FCGBP
SCG3	CD79A	CTRL	CTHRC1	DQX1	CCNT1	PCP4L1	G6PC	KRT14	INSL4
GAD2	KIAA0125	AQP8	C7orf10	FER1L6	STRN	KCNMB1	CYP2C8	CGB5	BPIL1
SST	CXCR5	GP2	WNT2	CREB3L3	RIF1	ACTC1	ITIH2	CST6	MEP1A
CELF3	TNFRSF13B	CPA2	NOX4	TFF3	MYO9A	GREM2	ALDH1A2	PSCA	FAM55A
CHGB	ADIPOQ	PNLIPRP1	LOXL2	CEACAM5	TMED7-TICAM2	LOC401093	DCAF12L1	CGB7	RETNLB
GJD2	CLEC17A	PNLIPRP2	COL5A2	MUC17	MGAT5	HAND1	SCGB3A1	ANXA8L2	MS4A15
DLK1	FCRL3	CEL	EGFL6	TM4SF5	ETV3	PGM5	CLDN10	IVL	KRT20
RFX6	CD79B	SERPINI2	FN1	EPS8L3	PPTC7	CNN1	AJAP1	TNNT1	FOLH1B
FLJ43390	STAP1	RBPJL	KCND2	NPSR1	UBXN7	CHRM2	LYPD1	PADI1	CHST5
LRRTM3	CD22	CTRB2	HSD17B6	PDZD3	LOC284441	LMOD1	C6	IGFL1	KLK15
CRH	BTLA	AMY2B	COL8A2	CYP2C19	ROCK2	CHRDL2	VTN	KRT16	TPSG1
SH3GL2	TLR10	CTRB1	COL1A2	BTNL3	ZNF827	SLC2A4	CCL28	CXorf49B	KLK3
NKX2-2	TNFRSF13C	TRY6	C1QTNF3	GPX2	LATS1	C1orf95	BCO2	MUC16	ESX1
C19orf30	P2RX5	GPHA2	COL5A1	SLC9A4	NBEAL1	DUSP27	GGTLC2	LOC100131726	FAM55B
VWA5B2	FCRL5	KLK1	COL1A1	PLA2G10	SHPRH	SORBS1	SH2D7	ZBED2	TLX3
KCNMB2	FCAMR	CUZD1	SULF1	AGR3	USP12	RPRM	CFTR	SCEL	OPRK1
C1orf127	CCR7	PDIA2	POSTN	FAM3D	IPMK	SCUBE1	AMBP	COX6B2	CIB4
CALY	FAIM3	REG3G	AEBP1	LRRC66	MAN2A1	PLN	GIF	MYH16	GUCY2C
SVOP	GP1BA	GUCA1C	HECW1	BCAS1	LCOR	RYR3	ATP13A4	SLCO1B3	FAM55D
PTPRN	PLA2G2D	REG1P	TNFSF4	CYP2S1	PRKAR2A	FLNC	SLC28A3	SPRR1B	CDX1
RXRG	LY9	PTF1A	FNDC1	MOGAT3	KLHL11	FHL1	PCDP1	LYPD2	NBPF7
GRM4	NCR3	PRSS3	INHBA	CDHR5	RAD54L2	PRIMA1	CHST4	CGB8	SLC18A1
FFAR1	TIMD4	AQP12A	ANTXR1	EFNA2	C1orf58	PLXNA4	SLC23A1	DSG3	FOLH1
SYT4	IRF4	REG1B	TMEM90B	LGALS4	PPP4R2	C6orf176	GGT1	IL20RB	TRPA1
NOL4	KLHL14	AQP12B	PPEF1	VSIG1	UGCG	MORN5	KCNJ4	KRT17	LOC100144604
KCNH6	GPR18	C6orf127	TNFAIP6	CDHR2	APOOL	CAP2	TUBBP5	FGFBP1	TAAR1
UCN3	SIT1	GNMT	COL3A1	BAIAP2L2	C9orf41	HSPB8	MUC6	MUC21	NPW
TMEM132D	P2RY10	REG3A	NTM	UGT1A1	LNPEP	TAC1	HABP2	NTF4	CD177
TMEM63C	TUSC5	BHLHA15	ISM1	CYP2C9	SGK196	MTTP	CEACAM7	VGLL1	LOC646627
CABP7	CIDEA	EGF	SFRP2	ANKS4B	EXOC6B	MASP1	HMX2	UPK3B	GP9
SLC17A6	POU2AF1	PM20D1	COL8A1	TMEM82	CLOCK	CHRNA3	C1orf130	C6orf15	CYP2A7
UNC80	CD27	TMEM52	PRRX1	TRIM31	LMBRD2	PGM5P2	EGOT	WNT7A	SI
PCSK1	RLTPR	FGL1	CDH11	TM4SF20	BARD1	PPP1R12B	KCNS1	PHACTR3	APOA2
INSM1	FAM65B	ERP27	WISP1	CLRN3	PAFAH1B2	CFL2	PALM3	CYP24A1	MSMB
KCNQ2	MAP4K1	UMOD	KERA	MUC13	N4BP2	RGMA	GGT3P	SERPINB3	SLC6A7
MAP3K15	DNASE1L3	MYLK2	NPR3	ERN2	RNF168	DAAM2	ONECUT1	PADI3	C17orf54
FSTL5	C8orf80	FBXW12	DIO2	SLC26A9	TTBK2	NRXN3	PAH	TRIM29	RPL10L
SLC4A10	2019-09-01	GSTA2	SLC24A2	C20orf114	SERINC5	BMP3	PKHD1	CRABP2	TCP10
FAM123C	SELL	MYH7	COL6A3	C1orf125	ERN1	PHKG1	MOGAT1	HMGA2	C18orf2
SEZ6L	AICDA	MT1G	CTSK	CYP3A5	RAPGEF6	IL17B	TRPV6	GJB5	APOC3
SLC6A17	ZAP70	EPO	ST6GAL2	DKK4	C5orf41	FAM46B	VNN2	C16orf74	GALNTL6
GPR119	TNFRSF17	TEX11	GAS1	CAPN8	CDKL5	SMYD1	FOXI1	DKK1	HHIPL2
APOH	ITK	C12orf39	LOX	C9orf152	C9orf102	TMEM35	CLDN2	PTGES	ITLN2
GCK	PTPRCAP	TDH	FAP	TINAG	ZNF281	BVES	C8A	TNFRSF6B	HORMAD1
SCG5	SERPINA9	SPACA3	LOC283867	ST6GALNAC1	ATF2	PCK1	SLC22A9	WNT10A	DLGAP1
PPP1R1A	LTA	REG1A	XIRP1	B3GNT6	LOC650623	ITGA7	GPR37	ALPP	MYADML2
VGF	ACAP1	RPL3L	KANK4	PIP5K1B	C10orf118	KCNIP4	SH2D6	PKP1	UGT2B7
DPP6	TRAT1	GRPR	IBSP	DEGS2	BRWD3	CCDC136	C8B	NMU	EFCAB4B
BMP5	PYHIN1	MT1H	MFAP2	ANXA10	LIMS1	FOXF1	NLRP9	KLK5	HOXB13
MAFA	PLIN1	C8orf12	P4HA3	CTSE	LMTK2	SMPX	SFRP5	EREG	ARL9
FEV	SH2D1A	TRIM50	ARSI	SULT1C2	DPP8	ADAM33	C6orf141	TGM5	TRIM72
GRIA2	LOC283663	BANF2	PXDNL	IYD	DAAM1	TYRP1	MUC5B	TNS4	BOLL
ACTL6B	HLA-DOB	ARHGDIG	MMP2	DPCR1	RNF169	ATP1A2	C8orf79	CASP14	BEST2
LHFPL4	ZNF831	SPINK1	HTRA1	ITLN1	MAML2	VWC2	SLCO4C1	KRT9	CANT1
IRX2	LBP	GSG1	FGF1	MOGAT2	NHLRC2	KCNA1	MMP10	LHB	C20orf70
LMO1	TBC1D10C	AMHR2	SPARC	SLC9A2	FAM63B	LOC572558	TCN1	KRT7	GJA8
C7orf52	MGC29506	P2RX1	MFAP5	ALDH3A1	ZKSCAN1	PART1	SLC17A4	VSTM2L	HEATR4
LOC146336	CD48	PAIP2B	C5orf46	AKR1B10	KLHDC10	RIMS1	C1orf94	COL17A1	C1orf87
ST18	CD300LG	GATM	SPOCK1	SHH	PARD3B	NTN1	GGTLC1	SNCG	SLC22A23
TCERG1L	EOMES	BRSK2	ADAMTS12	TSPAN8	SPATA13	HTR2A	SCTR	SLC2A1	T
SLC7A14	ANKRD55	MATN4	CERCAM	ABP1	RALGAPA2	CRYAB	EDN2	KLK8	CNGB3
TMEM196	LOC100233209	PGA5	COL5A3	MYO7B	OSMR	DCAF12L2		CDA	LOC440925
BEX1	SPIB	KCNJ5	KAL1	LGR5	FAM73A	CSRP1		KLHDC7B	ADIPOR2
SERPINA10	GZMM	NRG4	LUM	KCNE3	TOR1AIP2	POPDC2		CTSL2	NBPF4
CDH10	COL19A1	CHRNB3	TMEM158	TMEM45B	KIF27	RSPO1		KISS1	MAGEC3
TAGLN3	TMEM156	CCDC155	TMEM45A	TRIM10	MBNL3	HSPB6		GSDMC	FAM5C
NR0B1	CCR4	SLC39A5	NID2	TFF2	RASA2	PYGM		CGB2	TLL2
MYT1L	LEP	CBS	MMP8	VIL1	MYSM1	MYLK		CLIC3	CCDC83
SSTR3	CD3E	FITM1	FAT3	LGALS9B	ZBTB10	MAB21L2		CATSPER1	C17orf93
RIMBP2	CR1	INHA	CPZ	CYP2B7P1	LEPROT	IGF2		KRT6B	DYRK4
SCRT1	SPOCK2	PGA4	LOC285548	ATP10B	TXLNG	SGCA		SLURP1	GLTPD2
RUNDC3A	TIGIT	PGA3	MXRA5	PLA2G4F	TRIM56	JPH2		KRT4	TMEM211
ARX	GPR174	ART3	PXDN	XKR9	MAP3K2	HPSE2		TNNI3	C9orf128
ADCYAP1	RASGRP2	C6orf126	FBN1	FABP1	RSPRY1	SPEG		ITGA3	C19orf41
HMGCLL1	LTB	C10orf71	APBA2	ABO	ZNF678	CASQ1		KLK6	TNFRSF11B
CHRNB2	UBASH3A	MYH6	EDNRA	SLC44A4	FAM168A	CBLN2		C9orf169	UGT2B10
INA	TRAF3IP3	ALB	NKX3-2	TRIM15	ATE1	SCRG1		FAM25A	CDH7
SYT5	KEL	TPST2	ZNF469	CYP2C18	AKAP2	FILIP1		ULBP2	KRT12
LOC642597	GVIN1	SCGB1C1	MRC2	NXF3	LOC641298	BMPER		UCA1	JPH1
SLC6A4	CD40LG	SLC43A1	MME	HOXC11	RC3H2	PENK		PKD1L2	CDX2
SLIT1	SLC7A10	C16orf11	PDPN	AKR7L	FAM115A	MFAP4		S100A4
KCNC1	PARP15	DPP10	VCAN	TRIM40	ZNF699	ITGB1BP2		KLK10
SEZ6	TTC24	FBP2	CYP26A1	SEMA4G	ELK3			RPTN
LGI3	CD69	CHAD	HHIPL1	RNF183	DDX21			C20orf195
GCGR	ZNF80	DNASE1	ISLR	SEMG1	TGFBRAP1			LYPD3
STXBP5L	SIRPG	SLC30A2	TREM1	AGR2	C9orf129			ANGPTL4
CDH22	NCF1B	KLB	IGFL3	FAM177B	DHX33			WNT7B
SLC8A2	LAX1	SCGB1D2	CDH13	INSC	STT3B			LST-3TM12
CAMK2B	TNNT3	ITIH4	FIBIN	C11orf53	KLF7			KCNA7
PAPPA2	CD3G	IL22RA1	CDH2	BCL2L14	TAF1L			MFI2
KCNB2	STAG3	LOC388387	GUCA1A	SMPD3	AFF4			CDH3
CDK5R2	THEMIS	LOC648740	TIMP3	CKMT1A	EGFR			TH
DDX25	SLAMF1	SLC1A2	ANO4	CES3	DPY19L3			NCRNA00162
KIAA1409	PRKCB	TMEM97	DLX5	USH1C	FNIP2			C4orf26
SNCB	NLRP4	CSMD3	C5orf23	FOXA3	SLC30A6			CALB2
ANKRD34C	IKZF1	2019-03-11	RGS16	PPP1R14D	GMCL1			ANXA8L1
SYNGR4	CD37	LPAR3	ALPK2	C5orf32	GAS2L3			BEAN
C1QL1	CD247	CARTPT	TMEM200B	CLCA1	CSNK2A1P			KRT78
PCSK1N	FAM151A		WNT5A	SPINK5	NBPF10			NKAIN4
KIF1A	ADAM6		APLN	CPA6	ATRX			ITGB6
SCG2	LINGO3		LOXL3	HSD11B2	ARHGAP5			CALHM3
2019-03-04	POU2F2		SRPX2	CEACAM6	SLC25A40			HRASLS2
HHATL	C2orf85		CNIH3	EPHA10	KLHL28			DMBX1
OGDHL	MAL		RAB31	CCK	RGPD5			WNT11
MYT1	FAM159A		ZFHX4	GKN2	MPZL3			ZNF185
SYT7	CHI3L2		AK5	SULT1B1	TRIM44			MMP28
FAM135B	CD96		DKFZp434J0226	SLC7A4	RBL1			CYP27C1
CACNA1B	CD28		TMEM26	CAPN5	GTF3C4			TP63
GDAP1L1	THRSP		HMCN1	ENTPD8	PIK3CA			GJB3
CACNA2D2	C12orf42		MMP11	C4BPB	RBBP5			PLAC1
CNIH2	MRAP		PDGFRL	AMN	DENND1B			RPSAP52
ASB9	MYBPC2		RCN3	C14orf176	STAG1			RGS20
HS6ST3	GZMK		KIF26B	CYP2J2	RSF1			UCN2
ELAVL4	CD6		GLIS1	GCNT3	DNAJB14			RHCG
GABRG2	LOC96610		PTK7	GDPD2	KBTBD7			FOXD1
TMEM179	RHOH		GPC6	OMP	GTF2H3			UBE2C
LRFN2	CCL19		LRRC17	ZG16B	PCDHGB7			GJB4
DACH2	PTPRC		NUAK1	VSIG2	EP300			BIRC5
VSTM2A	LOC100188949		CORIN	PRR15L	SKIL			LOC440356
C1orf168	KIAA0748		HTRA3	SPIRE2	MFHAS1			LEMD1
SYP	CRB2		GPR21	EMX1	RASSF3			UNC13D
DHRS2	CD38		GXYLT2	GKN1	HIPK1			TACSTD2
SLC29A4	IKZF3		FZD1	FUT2	PCDHGB3			KRT19
DUSP26	PDCD1		ESM1	C11orf86	C20orf94			LOC554202
PAX6	ARHGAP9		METTL11B	TRNP1	CCDC75			MALL
ATRNL1	CD3D		PCOLCE	CA14	ZC3HAV1L			KLK7
MTUS2	LOC284749		FLJ22536	SLC26A5	PDP2			KCNN4
SCRT2	HSF5		CILP2	MTMR11	MOSPD2			PPL
AP3B2	SLAMF6		ARL4C	SELENBP1	ADAT1			TK1
GRIA3	KLRK1		ZFPM2	PIWIL1	PDPR			WDR69
SIM1	CORO1A		LGALS1	CCL15	HOMER1			CDC20
GC	ITGAL		BGN	PRAP1	TCP11L2			ESPN
SIX3	SP140		FAM19A5	ALPI	WDR44			SERPINB5
KCNG3	RBP5		COL24A1	LTK	CLCN3			SLC38A5
WSCD2	ICOS		FBLN2	GUCY2C	ASH1L			TGM4
KCNJ11	NCF1C		CLEC5A	GPA33	KIAA1109			AMIGO2
KCNIP1	SCARA5		IGFBP3	TMEM38A	RGPD3			LAMC2
LPPR1	KRT72		DIRC3	CDH17	MAPK8			KLK9
GPR142	GPR171		SHANK1	FEZF1	DGKH			NIPAL4
RASGRF1	LILRA4		EFEMP2	GPR35	FRRS1			SPRR3
ST8SIA3	FXYD7		FAM26E	CKMT1B	GTF2I			COL7A1
GNG4	CCL21		MMP14	AKR7A3	SECISBP2L			RAET1G
FMN2	SASH3		PRR16	HOXC10	HMBOX1			GPRC5A
GPR44	CD52		PAPPA	GALNT6	CHM			SLAMF9
ATCAY	CD2		PODNL1	ANKRD22	2019-03-08			MYBL2
KIF5C	RASAL3		RASGRF2	HKDC1	REL			BCAR3
RBP4	NLRC3		KDELC1	CYP2B6	CEP97			C2orf54
WNT4	CLECL1		DFNA5	PLAC8	TTC37			IL1F5
NECAB2	BCL11A		GREM1	TMPRSS2	ZNF426			FSCN1
LINGO2	SLA2		MCHR1	PLEKHH1	PCDHGB5			RP1L1
CACNA1A	TCL1B		TIMP2	LYZ	BBX			OR7E91P
RTBDN	TNFSF8		ADAMTS7	TMC5	RFX3			ITGB4
PAX4	WDFY4		C1QTNF6	SLC45A3	PDZD8			PLA2G16
NEURL	KLHL6		C14orf37	PPP1R1B	BAG4			LGR6
PPM1E	KCNA3		CD248	SLC27A2	KIRREL			RARRES3
INS-IGF2	CXCR4		PLOD2	ANO7	C11orf30			VWA3A
IRX1	PATL2		MXRA8	CRYM	TAF2			KLC3
RIMS2	TAGAP		GJB2	ATP2C2	ZBTB38			P2RY2
NPTX2	DAZL		FST	ONECUT3	NIPAL2			RHOD
NKX6-1	CFP		LOC100192378	HOXA13	TRIO			C6orf218
LRRTM4	CD8A		SCUBE2	TMEM150B	CEP170			FOXJ1
ERO1LB	C11orf21		GPR68	LOC338651	GOLIM4			NPBWR1
HEPACAM2	LOC606724		ROR2	ANG	TMF1			KRT15
NRSN1	TREML2		CSMD2	PLLP	NEU3			KRT81
CADPS	CETP		ST6GALNAC5	VNN1	ZNF81			ANO1
FTCD	PTPN7		RNF144A	GCKR	ATP13A3			GNA15
PLCXD3	DPPA4		ADAMTS2	ATOH1	ZNF623			CRCT1
KCNK17	PNOC		MGC45800	CYP3A7	RSC1A1			FOXL1
CELF4	ZBTB32		THY1	DNAH2	RUNDC2A			RPL39L
CNTN5	ZC3H12D		MEX3B	CHST5	ITGA2			TFAP2A
FSTL4	CSF3		LOXL1	DUOXA2	SGMS2			CDC45
BEST3	GPR55		CHSY3	CCDC108	MLL5			C10orf116
RPH3A	TREML1		C11orf87	DMBT1	CHD9			SIX1
KCNJ6	CYTIP		SGIP1	ZFPM1	EYA3			HIST1H2BJ
SPTBN4	PVRIG		COL4A1	CCL24	ZNF462			SLC39A2
EDN3	TMC8		SHOX2	ASPHD2	LRRC58			LAMA3
GPM6A	RGL4		LEPRE1	NAT2	SYNJ2			ICAM5
CLGN	PPP1R16B		ENPP1	METTL7B	ANKRD17			FLJ16779
DSCAM	CD7		ANGPTL2	C20orf118	CPEB4			AIM1L
GPR98	IL24		LMCD1	GPR37L1	NOTCH2			C15orf48
C5orf38	CD5		COLEC12	CYP4F2	CRIM1			CNGB1
SNAP25	BFSP2		ID3	KALRN	PJA2			C8orf73
KCNA6	ARRDC5		TBX18	BCMO1	ADAM10			CYP4F22
C13orf36	NCF1		SLC11A1	C19orf45	ANKRD50			GBP6
SNAP91	CD180		GLT8D2	TUBAL3	SBF2			ADORA2B
NRXN1	CTLA4		PRSS23	RAPGEFL1	AKAP9			SPTBN2
BRS3	KBTBD8		ODZ4	F5	FER			FAM64A
ASPDH	TBX21		GLI3	GALNT4	OSBPL8			HES2
AVPR1B	MCOLN2		THBS1	LOC25845	BDP1			HMGA1
EPHA8	DTHD1		MFGE8	LDHD	JMJD1C			C2orf39
SFTPA1	RCSD1		CD70	TESC	MAST4			E2F1
DCX	SCML4			FGF20	ARFGEF2			CACNG4
MAPK8IP2	FCRL4			GHRHR	DST			TP73
SCGB2A1	CACNA1I			CDCA7	USP53			C12orf70
SLC38A4	FABP4			GLOD5	OTUD4			AREG
CTXN2	HEPACAM			ATP1B1	ZDHHC21			MBOAT2
PTCHD2	P2RY8			NQO1	ANKIB1			SPC24
UNC5D	BTK			BCL2L15	APC			LOC728643
GPR158	FOXP3			CYP4F12	NF1			UGT1A9
CHST9	PTX3			LOC80054	ZBTB26			FOSL1
RAB3C	HAS1			TST	ZNF460			ALG1L
GLP1R	TNMD			B3GALT5	AKAP11			MYEOV
MYO3A	ABCD2			GSDMB	FRS2			GJB6
SYT16	LCN10			SPINK4	KBTBD4			LOC100126784
XKR7	ANGPTL6			CCDC109A	LPP			RAET1L
SYT14	OR52N4			GPR128	SEC24A			CDCA5
GLRA1	CCL22			C12orf36	C10orf12			SBSN
KLHL1	BANK1			CALML4	MED13L			PKMYT1
ZDHHC22	SCN4A			CREB3L1	FAM161B			MFSD2B
SLC35F4	LIMD2			LOC113230	NR2C2			LOC100216001
C6orf142	HEPN1			AKR1C4	DENND4C			RHOF
TRPM3	KLRB1			MSMB	FAM179B			SPRR2E
GLRA3	MADCAM1			RNF128	POLK			IL31RA
DGKB	PIM2			C1orf210	EHF			TMPRSS11D
F10	CD8B			PRSS33	ZBTB37			TRIP13
BSN	TXK			CYP3A4	CCDC88A			CALML5
RTN1	CCR6			TOX3	ATXN1L			LY6G6C
LECT1	KCNJ10			FMO5	SMG1			PTTG1
FBLL1	TARP			SLC40A1	MANEA			AHNAK2
APLP1	DNAH8			TJP3	GLUD2			FOXL2
LOC100132354	FUT7			POF1B	ZNF619			PRB1
UNC13A	GCET2			TLX1	SAMD8			C17orf53
KCNA5	ARHGAP15			FUT6	EXOC5			LAMB3
C22orf42	PKHD1L1			SPACA4	C20orf177			CCDC19
FAM131C	COL4A3			HNF4G	KIDINS220			ARL4D
ECEL1	SLFN14			EVPLL	LASS6			C1orf110
GRIA4	C14orf180			GPR160	ZFX			HIST1H3H
GPR123	IL2RB			ITPKA	ROCK1			CLCA4
CDH18	SUSD3			KCNH8	VPS13B			C10orf55
PHF21B	INPP5D			TBX15	ATP7A			ISG15
BTBD17	IL7R			ADAM28	BOD1L			WNT5B
HPCA	LCP1			FAM83E	RAPGEF2			CCNB2
KIAA0319	BEND4			VWA3B	QSER1			LY6E
SPAG6	S1PR4			VIPR1	CTDSPL2			C10orf99
RIPPLY2	MUSK			HNF1A	ZNF585B			ELF5
SLC16A12	TCL6			ERBB3	LOC729020			SULT2B1
CTNNA2	CADM3			C11orf93	ADAM17			EPHA2
FBXL16	WAS			PRSS12	PTPN14			MMP13
OXGR1	TSPAN32			GLB1L2	LCA5			DMKN
CBLN4	AIM2			C15orf55	NBPF9			PORCN
SHISA7	C17orf87			SYTL5	SP3			LRRC8A
KLHDC8A	ARHGAP25			B3GNT7	SLC25A24			IGFBP6
HMP19	MIR155HG			ARL14	ZNF292			CDT1
SSTR2	SNX20			SDR16C5	ZNF611			FLNB
CCDC67	BIN2			HNF4A	OXR1			NAGS
LOC255167	VIT			GPR20	SLC30A1			OIP5
ISL1	ADAMDEC1			TM6SF2	ACSL4			ZNF695
STMN2	IL21R			CA13	AFF1			CCND1
PRG4	EVI2B			DKFZP434K028	ASAP1			NOG
SPOCK3	NCRNA00173			ATP7B	GCC2			HIST1H2AM
IGF2AS	C5orf20			NOX1	PIK3C2A			LRRN1
APOBEC2	CPA5			ANXA13	SOCS7			RFX8
GHSR	IL16			KRTAP5-1	BICC1			GPR115
FAM57B	CFHR1			CLDN23	MEF2A			CMTM7
NAT8L	SLC12A3			KCNK1	HERC3			SLC13A5
CHST8	CXCR2P1			NANOG	SPOPL			HAPLN1
TCEAL2	PARVG			C11orf92	MEX3C			SEMA7A
RASD1	AFF3			HR	FAT1			C15orf52
PTPRT	MDS2			ACSL5	RNF160			PITX1
TRIM9	GPR15			C12orf27	ZNF217			GAS2L2
OLIG3	SIGLEC14			MXD1	PSD3			GINS2
ZFR2	GZMA			C2orf88	ARL5B			C19orf33
LOC389493	CSF2RB			SLC37A1	KIAA1430			PPP1R13L
KCNH2	CNR1			TMPRSS3	NUP160			HJURP
EIF4E1B	DOCK2			MARCKSL1	TMPPE			CDCA4
IGSF1	FYB			TSPAN3	KDM6A			HIST1H2BC
C12orf34	KRT73			DAZ1	CHD6			SEC14L2
RGS7	TNIP3			CMBL	IQGAP1			RAD54L
RAB26	CPNE5			SFTPA2	RPS6KA3			TTC9
ASTN1	FGD3			MS4A8B	TET2			SLC16A3
HAPLN4	CXorf65			PIK3C2B	SNX13			POC1A
INSRR	PADI4			HYAL1	RQCD1			WDR38
SBK2	GAPT			GPT	STAG2			TMEM139
SLC12A5	CLNK			KBTBD12	HEATR5A			KCP
C1orf158	JAK3			EVX1	DOCK9			SHC3
ENAM	ARHGAP30			AFARP1	ARMC1			TBC1D2
D4S234E	PSTPIP1			ABCG8	G2E3			PLK1
CASR	NAPSB			INPP1	LOC150786			C16orf59
PCDHA1	GRAP			CENPV	FUT11			FAT2
KNDC1	AMPD1			MYBPC1	FAM21A			GPR39
MGAT4C	MYO1G			KLF4	WDR31			EPR1
LAMC3	RUNX3			FOXA1	MLL			NCRNA00152
C1orf230	SMAP2			LGALS9C	HFE			BIRC7
LOC145837	ICAM3			HS3ST5	YY2			PLEC
PRPH	HCLS1			ELF3	RRAGC			PVRL1
LOC440905	ATP1A4			CGN	BAT2L2			TNNI2
CALCB	IRF8			AHCYL2	FCHO2			IFI27
EDARADD	TF			NPC1L1	TSPAN5			PROM2
GRIN2A	PIK3CD			GALNT12	C1orf55			SPRR2D
C21orf29	HEMGN			ABCC3	WWTR1			SH2D5
HTR1F	CD72			CCRL1	GSTCD			RECQL4
LASS1	APBB1IP			GAL3ST1	TMTC2			CACNG6
RGS9	CXCR6			ABCC13	ZC3H13			HIST1H2BD
CHD5	NKG7			ZBTB7C	PBRM1			PIP5KL1
TMEM59L	ITGAD			CES2	SLC39A10			SLC16A5
KCNK3	SAA1			HDHD3	HIVEP2			MCM2
TMEM145	AKNA			WIF1	RHBDD1			E2F7
MLXIPL	CST7			REPS2	TBCEL			FAM83H
TMEM130	CD1C			HHLA2	RB1CC1			ZNF750
KIAA1324	IL18RAP			PAQR8	BACH1			HIST1H2BO
GPR148	AIRE			CCNI2	ARHGEF12			AP1S3
ADCY1	GRAPL			OR2A4	AKAP10			FHOD3
SLC16A9	GTSF1L			RHPN2	SRFBP1			CKM
SPTB	LOC440896			HTR1B	SLFN5			CHST6
SLC25A34	CD53			NPAS1	BIRC6			PLAG1
BAIAP3	PRCD			C9orf68	ARHGAP42			LOC284837
LRRC10B	FCRL6			GATA6	FAM161A			LOC286467
CPE	DARC			MECOM	CCNI			AURKB
LPPR5	CLEC4M			UNC93A	BRCA2			RAD51
SLITRK1	XCL2			LOC100130933	C5orf24			PTPRU
DIRAS2	CCL5			ZDHHC11	IPP			SLC7A5
SLC4A8	CD1D			PIWIL4	FAM45B			DLX3
CNGA3	PDE6G			ARHGEF38	CASP8AP2			FRMD5
PPP4R4	TMIGD2			LOC731779	NCKAP1			PP14571
SERPINA11	BACH2			FAM108C1	ZNF641			CCNB1
SCN3B	ANKRD44			FGFR4	FNDC3B			GATA3
FAM23A	CLEC4C			ACHE	WDFY3			C7orf57
KCNC2	CLEC4G			SULT1E1	CRYBG3			TUBA4A
KRT40	C9orf139			RND1	ARSJ			IFNE
CRMP1	PLCG2			RASAL1	ARL13B			SLC35F2
MCOLN3	IPCEF1			ARHGAP26	ELK4			FAM83C
CNTNAP5	C1orf200			PLEKHA6	PDPK1			EME1
MAP6	IL12RB1			ACY3	EIF2C4			CDCP1
SLC35F3	CR1L			POU2F3	FOXN2			WFDC3
MAP2	PLEK			RXFP4	DCUN1D1			XDH
PRLHR	RGS13			REEP6	HECTD1			SLC4A11
SLITRK5	FAM78A			PPFIBP2	AHNAK			RGS9BP
NPM2	CD226			TMEM63A	KLHL8			PPP1R3G
SSTR5	FLJ40330			SLC9A1	WRN			LCE3D
TMPRSS6	RAB37			PDXDC2	VCPIP1			CKS2
ASCL1	LGALS12			SLC13A2	BTBD8			ANLN
KIF19	TLR9			KRT20	SMC3			KIF20A
SLC26A4	IL10RA			FARP2	UBXN4			KRT80
C1orf173	C13orf18			GDF15	UEVLD			MB
WDR17	CD83			C19orf77	LRRC40			C10orf47
FRMPD4	GIMAP7			LDLR	BRAF			SFN
NCAM1	GRAP2			PTPRH	RORA			SYT8
C9orf135	TCF7			MARVELD3	ANO6			SLCO1B1
LOC728392	PLA2G2A			RIPK3	PHF3			LOC285830
MESTIT1	SPATC1			KCTD14	ANKRD12			KIF2C
DAPL1	CYSLTR1				EPS8			TNNC2
MTMR7	KLRG1				PTAR1			ALDH3B2
KCTD8	PRKCQ				ZNF430			TRAIP
2019-09-03	FGD2				MIB1			SHCBP1
PRR18	GZMH				TNPO3			ARHGAP23
MRAP2	SAA2				BBS10			HIST2H4A
KCNJ3	C22orf34				KLHL24			RDM1
HAO1	PI16				HMGXB4			IL18
RALYL	DOK3				VPS13C			ZNF114
NKAIN1	CLEC9A				BMPR2			PBK
ANKS1B	IL5RA				SCYL2			KIFC1
GRM1	GPR183				TNKS2			B3GNT4
NEFM	PIK3R5				RBM27			C11orf80
PCDHA5	LOC285780				PUM1			LOC400696
PNMAL1	2019-03-01				CHML			DHDH
CA10	GMFG				TNPO1			WDR62
USP2	HVCN1				TSC22D2			PLXNA1
LRRN3	FASLG				PRKAR1A			TINAGL1
TSPAN7	LRMP				ADAM9			HIST1H2AG
SGSM1	NCKAP1L				BICD1			CCNE1
GRIK3	DENND1C				SYNE2			HIST3H2BB
TMEM132B	GTSF1				MED13			IRAK2
OLIG1	CRTAM				LOC402377			MET
NPY	FLI1				ESF1			CNTNAP2
SCAMP5	GPR65				ZNF654			UBE2S
	PTGDR				ZNF148			TGM2
	TRAF1				XRN1			SLPI
	PRF1				RGP1			EPHX4
	KLRC1				CEP350			RRAD
	GIMAP1				TSTD2			TPX2
	TTC16				EFR3A			MYL2
	LILRB1				SEC24B			CLEC18B
	BCL2				RECQL			KIF18B
	NPPC				KIAA1958			C3orf72
	SPN				C8orf37			BARX1
	CYTH4				ZFP91			PLEKHN1
	SLA				IGF2R			ATP6V1B1
	TIFAB				SLC5A3			PKM2
	APOBEC3H				ZC3H12C			HEPHL1
	AFF2				BAZ2B
	GZMB				WNK1
	C13orf30				PLXNC1
	IGF1				IDE
	C5orf39				MAPK1
	STAR				LEMD3
	DOCK8				NEDD4
	CAMP				UBR3
	PSMA8				MPHOSPH9
	CCR8				LRCH3
	KMO				KCTD20
	MATK				2019-09-10
	PVALB				ZFR
	LOC254559				EEA1
					KTN1
					ITGB8
					PHF6
					NEK4
					DOCK5
					ERBB2IP
					C5orf42
					MYST3
					ATP11B
					NPAT
					BCOR
					KIAA0776
					ZDBF2
					C10orf18
					CPEB2
					HIP1
					WDFY1
					PTPN11
					CP110
					EIF2C3
					RAB33B
					SFRS2IP
					FBXW11
					MLL3
					ZNF713
					SPAG9
					NCOR1
					TEAD1
					TMEM67
					BRPF3
					LOC728323
					ZNF813
					KIAA2026
					HUWE1
					CDC14C
					PVRL3
					PCDHGA7
					RPS6KA5
					SP4
					TUBGCP4
					PHIP
					SNX12
					DPY19L4
					THOC2
					RASEF
					ASCC3
					ALMS1
					HSPA13
					KDM3B
					PPP2R5E
					DNAJC13
					SLC38A2
					UBE2W
					FUBP3
					RASAL2
					NFIC
					PRDM10
					GIGYF2
					XIAP
					UBR5
					ATF7IP
					CSPP1
					PTPRG
					ZNF791
					ATF1
					PCDHGA6
					MFAP3
					WDR47
					TTC26
					BTBD7
					SDCCAG1
					ITGAV
					LRBA
					WWC2
					HIVEP1
					PHF20L1
					SMARCAD1
					PKP2
					LIN52
					C14orf118
					ZBTB11
					CDK12
					ENTPD4
					C6orf150
					METTL14
					SMARCA5
					RNF111
					TAF1A
					CREB1
					NEDD1
					TAB2
					PAQR3
					MAN1A2
					ZMYM1
					KDM1B
					SLC38A7
					FKTN
					FNIP1
					PLEKHM3
					YAP1
					NUP153
					RLF
					BMI1
					EPC1
					KLHL20
					CAMSAP1L1
					FMN1
					ZNF41
					WIPF2
					PPM1L
					RBM43
					ZCCHC6
					ACAP2
					MBD5
					RCAN3
					BAZ1A
					ZNF236
					RAB3GAP2
					RP2
					TRIP12
					PHC3
					TRIP11
					KIAA1715
					TAF1
					LY75
					ZFHX3
					MIA2
					RDX
					ARID4B
					SOS2
					PCDHGA11
					SLC26A2
					ATP2A2
					UHRF1BP1L
					SPEN
					MTR
					FMNL2
					UBR1
					DKFZp686O24166
					ZNF573
					SPTBN1
					GPATCH8
					SOS1
					SNTB2
					TNFSF15
					ARHGAP29
					MIER3
					CEP170L
					SERINC3
					PCDHB11
					ZNF268
					KIF13A
					MSI2
					HIF1A
					LAMC1
					NIPBL
					PIK3R4
					RSRC1
					TRIM23
					MED1
					SPIN1
					ANAPC1
					KIF2A
					RMI1
					NBPF14
					ARID4A
					ZNF28
					ZNF609
					CLIP1
					PDP1
					RAB3GAP1
					RBM12B
					EAF1
					ZNF644
					MAP4K3
					ZNF484
					IPO7
					HLTF
					IRAK3
					TBC1D8B
					FAM114A1
					C5orf51
					TOR1AIP1
					TMED10P1
					WWP1
					RAD21
					ZBTB41
					MTM1
					C9orf5
					C14orf21
					CTTNBP2NL
					FUBP1
					ZNF121
					DOCK7
					DDX3X
					FGD4
					TAB3
					COL4A3BP
					HIPK2
					PCDHGB2
					SRPK2
					RBM41
					MID2
					PPIP5K2
					CCNG2
					PLEKHA5
					ZNF417
					CRK
					DCP1A
					UBE2H
					ADNP
					SPTY2D1
					HIAT1
					GPR126
					PACSIN2
					C14orf135
					CEP135
					TTC21B
					CBL
					TRAF6
					STAM2
					CNOT6
					ATF7
					ZNF704
					UHRF1BP1
					TOPORS
					RALGAPB
					AHR
					RNF38
					DPYD
					CKAP5
					KIAA1033
					AFAP1
					POLR1A
					ZNF507
					POLR3A
					NFAT5
					ROR1
					MACF1
					DLG1
					TOP1
					FGD6
					MTRR
					UTP14C
					FRK
					UBE3C
