## Supplementary Data 3 Sample_weights for "*<u>De</u> novo* <u>co</u>mpartment <u>de</u>convolution and weight estimation of tumo<u>r</u> samples (DECODER)"

### Sheet: TCGA PAAD
sampleID	D16.12_ZHOU-PANCREATIC-ENDOCRINE-PROGENITOR	D14.11_CHAN-INTERFERON-PRODUCING-DENDRITIC-CELL	D15.13_GNF2-SERPINI2	D14.4_ANASTASSIOU-CANCER-MESENCHYMAL-TRANSITION-SIGNATURE	D7.3_MODULE-106	D16.1_MIPS-UTX-MLL2-3-COMPLEX	D14.7_NIELSEN-LEIOMYOSARCOMA-CNN1-UP	D15.5_REACTOME-BETA-DEFENSINS	D9.8_GNF2-SERPINB5	D16.15_chr11q11
TCGA-2L-AAQE-01A	0.143808	0.374148	0	0.788638	2.15198	2.33653	0.448993	0	1.23028	0.179604
TCGA-XD-AAUL-01A	0.19944	0.0279275	0	1.36007	2.40085	2.31423	0.658468	0.577099	0.574631	0.218906
TCGA-2L-AAQJ-01A	0	0.444384	0	1.1056	3.74937	2.67245	0.753765	0.0631332	0.372815	0.0149976
TCGA-2L-AAQI-01A	0.369458	0.0147434	0.0168572	0.746656	2.84301	2.54871	0.392236	0.930355	0.640391	0.193305
TCGA-3A-A9IB-01A	0.161609	0.0293514	0.141714	1.45528	1.2813	2.92991	0.915721	0.480523	0.836465	0
TCGA-3A-A9IU-01A	0.0694054	0.170135	0.293017	1.22385	1.55345	2.43012	0.188448	0.617195	1.05888	0
TCGA-FB-AAPS-01A	0.244973	0.581944	0.192382	2.01264	0.9842	2.40672	1.01522	0.0913913	0.311169	0
TCGA-HV-AA8X-01A	0.300381	0	0	1.06892	3.61477	2.55706	0.50287	0.169913	0.322533	0
TCGA-LB-A9Q5-01A	0.370497	0.239812	0.547827	1.23108	1.66973	2.75088	0.58105	0.494024	0.508919	0.0195582
TCGA-HZ-A9TJ-01A	0.242011	0.192095	0	0.683536	3.07915	2.5854	0.484947	0.291597	0.24776	0.273859
TCGA-3A-A9IH-01A	0.424571	0.0827365	0	1.07089	2.24755	2.66417	0.534329	0.295329	1.01059	0.145607
TCGA-RB-AA9M-01A	0.534665	0.249028	0	0.705458	1.87792	2.59112	0.742029	0.416826	0.464265	0
TCGA-IB-AAUQ-01A	0.469622	0.104009	0	1.29494	1.56702	2.19224	0.664908	0.302608	0.776563	0.188932
TCGA-3A-A9J0-01A	0	0.349191	0	1.30817	2.79381	2.15252	0.710491	0	0.344718	0.0268887
TCGA-FB-AAQ3-01A	0.118745	0	0	1.33934	2.95496	2.02571	0.688203	0.684491	0.659218	0.209874
TCGA-FB-AAQ1-01A	0.295298	0.126617	0	0.765628	1.2884	2.44255	0.3231	1.10752	0.887992	0
TCGA-2J-AAB9-01A	0.286752	0.203431	0.322581	1.20334	1.21293	2.76408	0.746273	0.728036	0.759178	0.113142
TCGA-2J-AABA-01A	0	0.407297	0	0.983427	2.71937	2.28574	1.07697	0	0.297708	0.222129
TCGA-2J-AABR-01A	0.353954	0.415079	0.0275959	1.0623	1.68869	3.02237	0.732104	1.148	0.359717	0.0433487
TCGA-FB-AAQ6-01A	0.309258	0.0853589	0	0.906898	3.4081	2.12573	0.365947	0	0.171082	0.36434
TCGA-2J-AABE-01A	0.248313	0.164272	0	1.40506	2.65169	2.1489	0.553573	0.379894	0.278704	0
TCGA-2J-AABT-01A	0	0.157323	0	0.776661	2.79511	2.99036	2.42564	0	0	0.0269338
TCGA-FB-AAPQ-01A	0.302321	0.0801336	0	1.09147	3.61923	2.45466	0.233127	0.512397	0	0.0252377
TCGA-HV-AA8V-01A	0.236679	0.13659	0	1.71465	1.99963	2.14391	0.732179	0.554888	0.287958	0.0607725
TCGA-2J-AABV-01A	0.162425	0.147563	0.617012	0.506864	1.57732	1.29216	1.04274	0.675539	0.23808	0.654182
TCGA-2J-AABF-01A	0.424175	0.333449	0	0.91171	2.64441	2.52325	0.593276	0.636976	0.296868	0.115458
TCGA-2J-AABU-01A	0	0.173869	0	1.15274	1.86553	2.5833	1.03861	0	1.25945	0
TCGA-FB-AAPU-01A	0.236296	0.151622	0	0.718629	4.51673	2.91106	0.383275	0	0.153661	0.60489
TCGA-2J-AABH-01A	0.411984	0.0982425	0.177837	0.92486	2.68084	2.49591	0.216366	0.664249	0.332688	0
TCGA-FB-AAPY-01A	0.256498	0.507761	0	1.08349	2.95349	1.85709	0.477883	0.680462	0.350267	0.137222
TCGA-2J-AAB1-01A	0.230385	0.213284	0	0.821882	3.5595	2.23835	0.654754	0.426451	0.23641	0.100531
TCGA-XD-AAUG-01A	0.53526	0.372556	0.00180247	1.73877	1.54043	2.6112	1.29508	0.332906	0	0.356032
TCGA-2J-AAB4-01A	0.437807	0.14567	0	0.934844	2.77531	2.54015	0.303925	0.765351	0.273694	0
TCGA-2J-AABI-01A	0	0.845844	0	1.45803	0	3.0806	0	0	1.58605	0.130662
TCGA-FB-AAPZ-01A	0.229812	0.276718	0.0240075	0.86519	1.99506	2.75184	0.63643	0.762949	0.795506	0.0843883
TCGA-XD-AAUH-01A	0.666328	0.86752	0	1.00324	1.56011	2.90732	1.02522	0	0.204855	0.2196
TCGA-3A-A9IX-01A	0.221852	0.548368	0.353064	0.967628	1.62139	2.51182	0.887732	0.601829	0.317951	0.0363718
TCGA-2J-AABK-01A	0.5086	0.184994	0.00957147	0.355813	2.79857	2.37877	0.692861	0.841416	0.286557	0.00923346
TCGA-2J-AAB6-01A	0.528243	0	0	1.38666	0.406952	2.43154	0.263123	0	1.71742	0.0798116
TCGA-FB-AAQ0-01A	0	0	0	0.989532	4.09407	2.31654	0.472471	0	0.266487	0.159932
TCGA-XD-AAUI-01A	0.385183	0.475794	0.0769901	1.05401	2.07946	2.42942	0.638565	0.478006	0.672031	0
TCGA-2J-AAB8-01A	0	0.292544	0	1.39577	3.07881	2.33755	0.77673	0	0.172524	0.06441
TCGA-3A-A9IZ-01A	0	0	0	1.06744	2.28008	2.77303	0.421987	0.944411	0.420024	0
TCGA-2J-AABO-01A	0.372339	0.06579	0.346659	1.2108	1.7576	2.15702	0.853541	0.0368581	0.820447	0
TCGA-Z5-AAPL-01A	0	1.4203	0	0.73585	2.28226	2.90158	0.674073	0	0.572097	0.216597
TCGA-FB-AAQ2-01A	0.504966	0.316929	0	0.65583	0.749173	2.71389	0.610355	0	2.04297	0.112825
TCGA-F2-6879-01A	0	0	0	1.15208	3.89167	2.68377	0.472798	0	0.098364	0.234655
TCGA-HZ-7925-01A	0.263551	0.0833403	0	1.53896	2.14766	2.71954	0.890833	0	0.21166	0
TCGA-IB-7651-01A	0.320546	0.219879	0.0121746	1.25176	2.1818	3.23253	0.609466	0.38007	0.274037	0.0383606
TCGA-HZ-7926-01A	0	0.356044	0.0562217	0.557452	2.92824	2.89549	0.814222	1.01239	0.30877	0
TCGA-IB-7885-01A	0.0791295	0.363389	0	1.67705	2.24381	2.78289	0.84687	0.335972	0.434548	0
TCGA-IB-7652-01A	0.400604	0.214061	0.268799	1.28794	2.28716	3.22313	0.489264	0.43182	0.203877	0
TCGA-IB-7644-01A	0	0	0	1.19378	3.80905	2.95058	1.16644	0	0	0.479792
TCGA-IB-7887-01A	0	0.101227	0	1.64352	2.73329	2.76065	0.736253	0.293446	0.263191	0.10738
TCGA-IB-7889-01A	0.170543	0.522944	0.334937	1.08075	2.04027	2.55537	0.565851	0.454829	0.848606	0.18721
TCGA-IB-7646-01A	0.0394889	0.0537461	0	1.40863	1.35265	3.34353	0.396184	0	0.887223	0
TCGA-IB-7886-01A	0.0415585	0.0814548	0	1.07888	2.96629	2.88827	0.708969	0.332983	0.361626	0.35703
TCGA-IB-7893-01A	0.248881	0.0499104	0	1.95785	0.924975	3.1125	0.427774	0	0.644251	0.150723
TCGA-HZ-7919-01A	0.32936	0.0394703	0	1.12625	3.07746	3.21383	0.514182	0.452736	0.679704	0.0864869
TCGA-HZ-8001-01A	0.57952	0.559249	0	1.25943	0.812039	2.02731	0.855604	0.173409	0.828873	0.197932
TCGA-IB-7647-01A	0.437129	0.498004	0	0.845214	2.80897	2.95557	0.593159	0	0.201351	0.261887
TCGA-IB-7897-01A	0.675763	0.654756	0	1.0224	1.27639	3.62844	1.20446	0	0.135077	0.144662
TCGA-IB-7888-01A	0.500749	0.755035	0	1.39332	2.33169	3.05332	0.762372	0	0	0.300123
TCGA-HZ-8002-01A	0.346711	0.458233	0.0418587	0.913573	1.38169	3.02053	0.941324	0.909121	0	0
TCGA-HZ-7922-01A	0.232496	0.185247	0.348291	1.50166	2.09049	3.15845	0.613612	0.0815556	0.64367	0.177421
TCGA-HZ-8003-01A	0.494419	0.51031	0.582028	1.20918	1.39747	3.13569	0.689558	0.103863	0.225423	0.347506
TCGA-IB-7649-01A	0.365771	0.290575	0.0406088	1.22399	2.41239	3.06418	0.683273	0.896464	0.173485	0.290103
TCGA-IB-7645-01A	0.341116	0.679132	0	1.41032	2.30841	3.33075	0.994925	0	0	0.162181
TCGA-IB-7890-01A	0.401341	0.113782	0	1.71524	1.25182	2.8965	0.490066	0	0.863163	0.0357239
TCGA-IB-7891-01A	0.393911	0.393881	0.246689	1.34631	1.83799	3.18266	0.565532	0.670732	0.0855652	0.23851
TCGA-H6-8124-01A	0.225465	0	0	1.60542	1.57438	3.19401	0.462502	0.397983	0.996046	0.331171
TCGA-HZ-8315-01A	0.0903783	0.270858	0.0649314	1.28029	2.41862	3.08559	0.829521	0.638232	0.590726	0.0776968
TCGA-HZ-8317-01A	0	0.027757	0.359915	0.876805	2.25807	2.96137	1.75807	0.759996	0.153342	0.265953
TCGA-HZ-8519-01A	0.678699	0.395985	0	0.514998	1.55735	2.88342	1.38332	0	0	0.11011
TCGA-HZ-8636-01A	0.375243	0.194892	0	1.52417	2.44991	3.2371	0.635309	0.23522	0.444262	0.0287281
TCGA-HZ-8637-01A	0.552684	0.837819	0	1.02117	2.124	3.12761	0.726409	0	0.0981657	0.322698
TCGA-IB-8127-01A	0.194765	0.158733	0.0973786	1.10652	2.41135	2.68823	0.462852	0.418939	0.701395	0.0626315
TCGA-IB-8126-01A	0.340008	0.638813	0.536534	0.984142	1.25129	3.05596	1.0842	0.52707	0	0.188869
TCGA-F2-A44H-01A	0.335143	0.122394	0.415832	1.46672	1.25127	2.25893	0.849778	0.438612	0	0.114481
TCGA-FB-A4P6-01A	0.295013	0.270956	0.0255939	0.584752	2.36785	2.62019	1.05333	1.15098	0	0
TCGA-FB-A4P5-01A	0.453982	0.681684	0.0973914	1.25235	1.67661	2.45485	0.840306	0.379026	0.642689	0
TCGA-H6-A45N-01A	0.514407	0.383784	0	1.21046	2.23396	2.69852	0.772918	0.635905	0.448776	0.110882
TCGA-HV-A5A3-01A	0.0415029	0.00148317	0	1.13317	2.64089	2.49864	0.185103	0.25096	1.0513	0
TCGA-HV-A5A5-01A	0.471581	0.218015	0	1.17342	2.50697	2.74443	0.82093	0.792721	0.0528335	0.206781
TCGA-HV-A5A4-01A	0.421668	0.126845	0	1.38813	3.21559	2.56445	0.75877	0.098242	0.224699	0.108828
TCGA-HZ-A49H-01A	0.314025	0.547013	0.340522	1.1494	1.97029	2.48317	1.22585	0.421322	0.0221138	0.219146
TCGA-HV-A5A6-01A	0	0	0	1.41829	2.23124	2.67896	0.844597	0.149054	0.672012	0.670827
TCGA-HZ-A49G-01A	0.368939	0.302453	0.208674	1.18717	2.13492	2.8192	0.822629	0.707909	0.31281	0.108288
TCGA-HZ-A4BH-01A	0.430931	0.526827	0	1.00474	2.28239	2.58337	0.613405	0	0.624717	0
TCGA-HZ-A49I-01A	0.153765	0.523996	0	1.06941	2.87413	2.35759	0.504512	0.202661	0.192587	0.0704969
TCGA-HZ-A4BK-01A	0.101144	0.275333	0	0.782267	3.01133	2.35447	0.814644	0.815017	0.23168	0.0386856
TCGA-M8-A5N4-01A	0	0.167026	0	1.50394	2.76268	2.99578	0.656154	0	0.606617	0
TCGA-F2-A44G-01A	0.0225402	0.0297115	0.0853581	1.56275	2.8038	2.78389	0.646768	0.365366	0.626079	0
TCGA-HZ-8005-01A	0.0299049	0.0440006	0	1.56601	0.291615	2.98288	0.273018	0	1.26315	0
TCGA-PZ-A5RE-01A	0.184672	0.106479	0	1.59947	3.21683	2.20334	0.526612	0	0.753624	0.665475
TCGA-FB-A78T-01A	0.26312	0.196365	0.265314	0.908743	3.23367	2.74565	0.530363	0.579843	0.217239	0.0668944
TCGA-FB-A5VM-01A	0.415288	0.667835	0	1.19998	0	1.85758	0.437526	0	1.91278	0.153551
TCGA-US-A774-01A	0.170926	0.349533	0.199144	1.43224	2.1985	2.54763	0.808272	0.755992	0.345102	0.0758062
TCGA-OE-A75W-01A	0.274423	0.159641	0	1.36987	2.9198	1.28045	0.39246	0.0160207	0.571807	0.166232
TCGA-US-A779-01A	0.424139	0.0633921	0	0.544678	3.49411	2.26953	0.636068	0.382135	0.56332	0.18602
TCGA-IB-A5SP-01A	0.384309	0	0.146711	0.310123	3.67822	2.21731	0.461076	0.254716	0.456067	0.109951
TCGA-IB-A5SQ-01A	0.671632	0.39163	0	1.42921	0.824245	2.85871	0.726501	0	0.756841	0.17607
TCGA-US-A77G-01A	0.222923	0.0842461	0.356126	0.197248	3.82313	2.57709	0.440821	0.231244	0.183615	0.0556042
TCGA-US-A77E-01A	0.154629	0.0834678	0	1.23037	3.12518	2.20113	0.825487	0.294826	0.116469	0.331676
TCGA-Q3-A5QY-01A	0	1.31428	0	1.01492	1.53264	2.06128	0.765867	0	0.599176	0
TCGA-IB-A5ST-01A	0	0.926489	0	1.27647	2.33111	2.60656	1.12734	0	0.24007	0.357671
TCGA-IB-A5SO-01A	0.403214	0.516116	0	1.42226	2.52538	2.23826	0.554246	0.213169	0.271195	0.162875
TCGA-IB-A5SS-01A	0.0865291	0.105649	0	1.79716	1.10853	2.94913	0.397847	0	1.15739	0.0856416
TCGA-IB-A6UF-01A	0.160723	0	0.0811297	0.700216	1.4263	2.59775	0.365439	1.02234	0.94902	0
TCGA-HV-A7OL-01A	0.162206	0.542074	0	1.16419	3.10221	1.20428	0.0945837	0	0.973625	0.047674
TCGA-IB-A6UG-01A	0.137056	0.425967	0.48009	0.569466	1.11637	2.45101	0.380814	0.823972	0.836046	0
TCGA-HZ-A77P-01A	0.17339	0.00724035	0.0812202	0.669478	2.31892	2.31492	2.22117	0.336423	0	0.420143
TCGA-HZ-A77O-01A	0.152737	0.113479	0.430797	1.32558	1.5531	2.45043	0.471703	0.571978	1.10728	0.157363
TCGA-LB-A7SX-01A	0.213679	0.25461	0	0.600868	2.51693	2.46606	0.877066	0.150719	0.902918	0
TCGA-RB-A7B8-01A	0.276796	0.380316	0	1.79947	2.89871	2.34042	0.812144	0	0.00937305	0.113503
TCGA-US-A776-01A	0.0214446	0.228325	0	0.22369	3.1507	2.0735	0.327305	0	0	3.47594
TCGA-HZ-A8P0-01A	0.0927824	0.250026	0.00985785	1.17324	2.46793	2.07793	0.72038	0.903867	0.110758	0.163129
TCGA-IB-A7LX-01A	0	0.141574	0	0.848259	1.57695	2.79976	0.337371	0.690521	1.35311	0.0968111
TCGA-HZ-A77Q-01A	0	0.660143	0	1.6164	2.30649	2.71351	1.10077	0	0.338688	0.134355
TCGA-IB-A7M4-01A	0.186419	0.356229	0	0.957755	2.20848	2.10834	0.225075	0.345978	1.29503	0.574425
TCGA-XN-A8T5-01A	0.395611	0.762843	0	1.02723	1.58666	2.74535	1.26868	0	0.341401	0
TCGA-LB-A8F3-01A	0.370684	0	0.323322	1.03056	1.26093	2.26782	0.749916	0.782655	0.095161	0.414178
TCGA-YB-A89D-01A	0.467886	0.190813	0	1.47379	2.78358	2.27455	0.694014	0	0.28942	0.227549
TCGA-YY-A8LH-01A	0.273769	0.190307	0	0.592027	3.84976	2.53132	0.267278	0.0247195	0.746684	0.287928
TCGA-S4-A8RP-01A	0.388745	0.202577	0.000600328	1.19323	3.01902	2.71665	0.798247	0.602581	0.177002	0.289208
TCGA-XN-A8T3-01A	0.400069	0.204386	0.183541	1.1385	0.594996	2.62553	0.487601	0.713946	0.681388	0
TCGA-F2-A8YN-01A	0.126729	0	0	1.31818	2.812	2.26504	0.469061	0.284496	0.562418	0.126561
TCGA-S4-A8RO-01A	0.408977	0.193547	0	1.25746	2.33407	2.82781	0.357745	0.13789	0.97663	0.131714
TCGA-HZ-A8P1-01A	0.209483	0.0308728	0	0.650655	4.18025	2.26554	0.479599	0.2265	0	0.63967
TCGA-IB-AAUM-01A	0.33851	0.428014	0.525624	0.720763	2.10761	2.31881	0.884271	0.503339	0	0.300949
TCGA-IB-AAUP-01A	0.202891	0.941481	0	1.09273	2.00332	2.34923	0.727362	0.0631414	0.413953	0.0905438
TCGA-IB-AAUT-01A	0.264373	0.405817	0.121657	1.03544	1.90712	2.37089	0.853127	1.04417	0	0.381646
TCGA-YH-A8SY-01A	0.0631803	0.0968924	0	2.21524	1.85922	2.35637	0.491932	0	0.968598	0.0788346
TCGA-IB-AAUU-01A	0.329948	0.123916	0	0.934307	3.32456	2.48554	0.387678	0.499653	0.373318	0.128518
TCGA-IB-AAUS-01A	0.170462	0.557885	0	1.82776	1.44677	2.63955	0.975062	0.348328	0.374552	0
TCGA-Q3-AA2A-01A	0	0.301523	0	1.2625	3.7781	2.46743	0.915456	0	0.314515	0.332605
TCGA-S4-A8RM-01A	0.174069	0.245792	0	0.589858	4.45871	2.89119	0.605833	0.108832	0	0.197719
TCGA-2L-AAQA-01A	0.128565	0.0281239	0	1.19122	3.64739	2.49036	0.320643	0.0118101	0.302492	0
TCGA-2L-AAQL-01A	0.424948	0.0634312	0.060309	0.890586	2.4769	1.58365	0.897054	0.524127	0.323648	0.0212069
TCGA-3A-A9I5-01A	0.604203	0.368454	0	0.861123	1.16182	1.78508	0.567571	0.650249	0.00870408	0.183802
TCGA-3A-A9I9-01A	0.346446	0.12443	0.392219	0.920646	2.08241	2.0018	0.675448	0.563292	0.384562	0
TCGA-3A-A9I7-01A	0.0293355	0.252202	0.0482747	1.09806	2.76097	2.02231	1.37189	0.0453425	0.475932	0.270568
TCGA-3E-AAAY-01A	0.297846	0.372576	0.123472	0.960764	2.43007	2.1779	0.874223	0.61418	0.128862	0
TCGA-3E-AAAZ-01A	0	0.0197951	0.296088	0.83648	2.62331	2.24671	1.68931	0	0.306719	0.155846
TCGA-F2-A7TX-01A	0.329481	0.315121	0.287123	0.655856	1.05021	2.82934	0.239769	0.45539	1.16454	0
TCGA-IB-AAUN-01A	0.263279	0.160582	0.385404	1.18765	1.8181	2.80743	0.433162	0.408518	1.00961	0
TCGA-IB-AAUO-01A	0.0653939	0.182642	0	1.18783	1.94488	2.42447	0.519593	0.682143	1.21489	0.0206363
TCGA-3A-A9IC-01A	0.0368882	0	0	1.85747	2.18913	2.37046	1.30874	0.0976515	0.278733	0.0509841
TCGA-IB-AAUR-01A	0.164078	1.20263	0	1.17092	1.88183	2.32732	0.820007	0	0.212014	0.163554
TCGA-FB-A545-01A	0.211645	0	0	1.41304	1.73248	3.00121	0.438578	0.573713	1.01592	0

### Sheet: ICGC
sampleID	BasalTumor	ClassicalTumor	ActivatedStroma	NormalStroma	Immune	Endocrine	Exocrine	Olfactory	Histone
SA407858	0.732766	1.99234	0.770519	0	0	0	0.143561	0.025359	1.47642
SA408414	1.00136	1.33091	1.26775	0	0	0	0.080965	0	1.40688
SA408530	1.70866	0.535078	0.734526	0	0.046646	0	0.222935	0.359523	1.73762
SA408570	1.40051	1.18337	0.434572	0	0	0	0.274639	0	1.4344
SA408758	0.779931	1.43646	0.629192	0.122364	0	0.057617	0.165601	0.248476	1.74927
SA408867	1.34572	0.84799	0.99853	0	0	0	0.095355	0.011759	1.5021
SA409775	1.17704	1.16613	0.664672	0	0	0	0.011611	0.217917	1.77707
SA409923	1.06051	2.07373	0.572929	0	0	0	0.012953	0	1.25992
SA409990	2.12303	0.027022	0	0.248101	0	0	0.077807	0	1.12237
SA410103	1.10692	1.48364	0.857594	0	0.046913	0	0.155386	0	1.73404
SA410118	1.00602	1.53914	1.05506	0.047725	0	0	0.104315	0.178882	1.34697
SA410263	1.15027	0.283731	1.2214	0.1005	0.242371	0	0.123275	0	1.69362
SA410311	0.633254	1.76877	1.06155	0	0	0	0.05922	0	1.61767
SA410566	0.673906	2.16701	0.621747	0	0	0.014796	0.120274	0	1.4024
SA410742	0.878663	1.75737	0.565016	0	0	0	0.069533	0.206472	1.83441
SA410750	0.716964	1.66303	1.02408	0	0	0	0.070665	0	1.63233
SA410758	0.681224	2.33647	0.314806	0	0	0	0.095526	0	1.64829
SA410763	0.729982	1.76459	0.741578	0	0.141328	0	0.142591	0	1.5858
SA410859	1.45761	0.887919	1.04419	0.119792	0	0	0.024153	0	1.40354
SA410883	1.031	1.56212	0.605694	0	0	0	0.344577	0.150292	1.64844
SA410899	1.25863	2.02601	0.61529	0	0	0.016285	0.067662	0	1.33727
SA410911	1.7549	0.194059	0.727292	0	0.072562	0	0.281371	0	1.5923
SA410933	0.784587	2.6735	0	0	0	0	0.057036	0	1.58168
SA410977	2.34692	0.882544	0	0	0	0	0.024027	0	1.6014
SA411001	1.32061	1.7529	0.256009	0	0	0	0.057527	0	1.38825
SA411025	2.59858	0.622152	0	0	0	0	0.029918	0	1.64209
SA411029	0.789805	1.85143	1.0704	0	0.035143	0.012633	0.123544	0	1.17761
SA411189	1.44949	1.09475	0.989519	0	0	0.019254	0.081118	0	1.28263
SA411209	0.887949	1.2311	0.987887	0.206978	0	0	0.287524	0	1.09467
SA411241	0.943538	1.80233	0.576647	0.290796	0	0	0.052989	0	1.66302
SA411305	1.47501	1.32923	0.754952	0	0	0	0.075091	0	1.34126
SA411397	1.24281	1.58913	0.788262	0	0	0.016897	0.113542	0.07097	1.56522
SA411406	0.78399	2.01081	0.759779	0	0	0	0.08098	0	1.24541
SA411430	0.968385	1.86766	0.702275	0	0	0	0.09088	0	1.15885
SA411557	0.986967	1.85032	0.492151	0	0.017009	0	0.103341	0	1.62239
SA411578	1.44652	1.07542	0.67397	0.33084	0	0	0.038616	0	1.30194
SA411682	2.1972	0.483048	0.056456	0	0	0	0.055775	0	1.39661
SA411709	2.17682	0.795069	0	0	0	0	0.014969	0	0.92804
SA411721	0.754767	2.32271	0.554399	0	0	0	0.081206	0	1.6184
SA411745	0.73406	1.94205	0.851481	0	0	0	0.055843	0	1.59662
SA411769	0.587952	2.44243	0.643392	0	0	0	0.155781	0	1.36395
SA411797	0.952097	1.81939	0.271675	0	0.008193	0	0.09724	0	1.52615
SA411833	0.78479	1.96849	0.384746	0	0.066519	0	0.123422	0	1.77227
SA411841	2.35732	0.709657	0	0	0	0	0.021945	0	0.988976
SA411923	1.28811	1.02887	0.653302	0	0	0	0.091195	0.369654	1.7374
SA412003	1.37357	1.15226	0.771862	0	0.000482	0	0.007058	0	1.58315
SA412060	1.77938	0.05586	0	0.093552	0	0	0.041594	0	0.33733
SA412076	1.47612	1.35458	0.852773	0	0	0	0.016387	0	1.54037
SA412268	1.53212	0.572716	0.967559	0.073204	0.068231	0	0.060681	0	1.74313
SA412299	1.15401	1.24402	0	0	0	0	0.443545	0.004382	1.86495
SA518492	1.85422	0.495493	0	0.169453	0	0	0.065951	0	1.35553
SA518603	0.735628	1.91417	0.915263	0	0	0.017143	0.069684	0.09976	1.61896
SA518614	0.732885	1.78742	0.378049	0.05153	0.103539	0	0.087179	0	1.9109
SA518615	0.584085	2.0994	0.734659	0.157384	0.07048	0	0.071548	0	1.67937
SA518624	0.712177	2.00352	0.664755	0	0	0.057314	0.141377	0.129019	1.71687
SA518630	0.660597	1.31098	0.229514	0	0.165894	0	0.646969	0.04029	1.83037
SA518633	1.77026	0.436447	0.726981	0	0.010821	0	0.069811	0	1.70117
SA518637	1.72059	0.770978	0.836931	0	0.071658	0	0.005835	0.227919	1.73525
SA518665	0.804805	1.90981	0.555781	0	0	0.054212	0.164449	0.157534	1.7657
SA518689	0.627138	2.29949	0.456041	0.081177	0.07401	0.032693	0.074751	0	1.77745
SA518695	0.868169	1.96946	0.628832	0	0	0.014716	0.051744	0	1.77297
SA518701	0.66752	2.02099	0.541966	0	0	0.142351	0.235885	0.009468	1.73785
SA518704	0.990711	1.52677	0.681586	0	0	0	0.241841	0.038739	1.76913
SA518712	1.16788	1.15039	0.710331	0	0	0	0.113349	0.265905	1.91438
SA518716	0.664336	1.72746	0.719923	0	0.105984	0	0.177222	0	1.66461
SA518724	0.770482	2.22389	0.374778	0	0	0	0.081863	0	1.44512
SA518750	0.703147	1.70038	0.300644	0.800786	0	0	0.023524	0	1.83047
SA518765	1.05778	1.804	0.649789	0	0.021218	0	0.131548	0	1.75763
SA518806	1.30646	1.38421	0.728516	0	0	0	0.018938	0	1.89993
SA518817	0.732473	2.24853	0.452693	0	0	0	0.091345	0	1.70039
SA518851	2.07491	0.223269	0.925866	0	0.042418	0	0.055977	0	1.8208
SA518854	1.17152	1.13855	0.770683	0	0	0	0.398386	0	1.87116
SA518868	0.907266	1.32565	0.811893	0	0.291366	0	0.01893	0	1.86148
SA518873	1.10222	0.753543	1.3328	0	0.058409	0	0.019309	0.163305	1.71127
SA518878	0.966179	1.45958	0.843315	0	0.007319	0	0.061347	0	1.91107
SA528675	0.76589	1.7859	0.538503	0.013871	0.053972	0	0.112487	0	1.88075
SA528676	0.538447	0.494344	0.054692	0.216209	0.206205	0.029026	0	0.107764	0.674095
SA528677	1.34871	1.45774	0	0	0	0	0.093868	0.048561	1.65283
SA528679	1.21056	0.771878	0.58508	0.092072	0.173048	0	0	0.077424	1.49768
SA528687	0.698764	1.91084	0.829516	0	0.02916	0	0.044851	0	1.77296
SA528695	0.988049	1.87309	0.534458	0	0	0.007658	0.000511	0.279415	1.67983
SA528701	0.909814	2.35115	0	0	0.06098	0	0	0.109263	1.61473
SA528709	1.74731	0.375281	1.26871	0	0.060786	0	0.055181	0	1.62055
SA528711	1.09368	1.34123	0.568909	0	0	0	0	0.479456	1.87203
SA528755	0.7723	1.86908	0.654881	0	0.024408	0	0.095665	0	1.91491
SA528761	1.66772	1.03033	0.52338	0	0	0	0.060707	0.188188	1.84701
SA528763	0.599305	1.70688	1.09436	0	0.02462	0	0	0	1.58685
SA528766	1.14173	1.30931	0.287806	0.009665	0	0	0	0.475619	1.6904
SA528767	1.09855	1.40721	0.502724	0.357621	0.051402	0	0	0	1.78699
SA528768	0.898394	2.18017	0.272848	0	0	0.160273	0.006441	0.120441	1.65176
SA528769	0.616281	1.77916	0	0.121161	0	0	0	0.188656	1.56168
SA528771	0.76185	2.05647	0.228027	0	0.023466	0	0	0.128736	1.89158

### Sheet: COMPASS
sampleID	BasalTumor	ClassicalTumor	ActivatedStroma	NormalStroma	Immune	Endocrine	Exocrine	Olfactory	Histone
PCSI_0612_Ag_M_526	1.27319	2.64486	0.185153	0	0	0	0	0	2.08436
PCSI_0630_Lv_M_526	1.41553	2.14864	0.421131	0	0	0	0	0.099739	2.21062
PCSI_0632_Lv_M	1.01966	1.72158	0.013512	0.01053	0.052784	0	0.442363	0.201517	2.5253
PCSI_0634_Lv_M_526	1.24259	2.47959	0.23419	0	0	0	0	0.066152	2.3056
PCSI_0637_Lv_M_526	1.84837	1.98701	0.070931	0	0	0	0.003804	0	2.27337
PCSI_0640_Om_M_526	0.697661	2.98638	0.464815	0	0	0	0.047574	0	2.21601
PCSI_0641_Lv_M_526	2.28676	1.57065	0.14951	0	0	0	0	0	2.36549
PCSI_0644_Lv_M	1.36465	2.25501	0.551162	0	0	0	0.061101	0	2.27887
PCSI_0646_Lv_M	2.28761	0.840321	0.411663	0	0	0	0	0.230345	2.3851
PCSI_0647_Lv_M_526	1.84784	1.85846	0.296122	0	0	0	0.045825	0.08347	2.11798
PCSI_0648_Lv_M_526	2.04832	0.476106	0	0.553553	0	0	0.093216	0	2.75559
PCSI_0650_Lv_M_526	1.40722	2.46926	0	0	0	0	0.058972	0	2.15503
PCSI_0651_Lv_M_526	2.50691	0.546396	0.207092	0	0	0	0.044062	0	2.42565
PCSI_0654_Lv_M_526	2.24669	0.836107	0.04761	0	0.114217	0	0	0.151671	2.65136
PCSI_0661_Pa_P_526	1.56228	2.19536	0.24632	0	0	0	0	0.003928	2.17966
PCSI_0662_Lv_M_526	2.28272	0.541278	0.582721	0	0.257016	0	0.006829	0	2.41127
PCSI_0663_Lv_M	1.67044	2.05738	0.055425	0	0	0	0	0.259315	2.25441
PCSI_0664_Lv_M	2.72757	0.819963	0	0	0	0	0.028434	0	2.52814
PCSI_0665_Lv_M_526	2.57336	1.073	0.164037	0	0.124729	0	0	0	1.9987
PCSI_0667_Lv_M_526	1.63911	2.1554	0	0	0	0	0.007583	0	2.29298
PCSI_0669_Lv_M_526	1.21711	2.61965	0	0	0	0	0	0	2.06544
PCSI_0670_Lv_M_526	2.05573	1.25871	0	0	0	0	0.002948	0	2.64995
PCSI_0672_Lv_M_526	1.08118	2.31752	0	0.002346	0.132126	0	0.179398	0	2.53815
PCSI_0673_Lv_M_526	1.41272	2.18503	0	0	0	0	0	0	2.50132
PCSI_0674_Pa_P_526	0.820618	3.17071	0	0	0	0	0.100487	0	2.21178
PCSI_0675_Lv_M_526	1.15818	1.74699	0.208654	0.009939	0.126161	0	0.028097	0.572279	2.18506
PCSI_0676_Lv_M_526	1.25518	2.55098	0	0	0	0	0.00924	0	2.55844
PCSI_0678_Lv_M_526	2.4056	1.04804	0.096322	0	0.078714	0	0.000773	0.133386	2.47859
PCSI_0679_Pa_P_526	1.36887	2.21563	0.223839	0	0	0	0	0	2.25044
PCSI_0680_Pa_P_526	1.10899	2.72241	0.200143	0	0	0	0.004721	0	2.16097
PCSI_0681_Lv_M_526	1.67717	2.20846	0	0	0	0	0	0	2.33997
PCSI_0685_Lv_M_526	1.28897	2.45983	0	0	0	0	0.006063	0	2.51626
PCSI_0686_Lv_M	2.58079	0.742153	0	0	0	0	0.055926	0	2.77903
PCSI_0687_Pa_P_526	1.02083	2.4942	0	0	0	0	0.029023	0.569536	2.4905
PCSI_0690_Pa_P_526	1.84715	2.18273	0	0	0	0	0	0	2.33543
PCSI_0691_Pa_P_526	1.75979	1.77706	0.014014	0	0	0	0	0.160893	2.54631
PCSI_0692_Pa_P_526	1.80784	2.17145	0.178098	0	0	0	0.042638	0	2.2875
PCSI_0693_Lv_M_526	2.59523	1.01169	0.099023	0	0.11647	0	0.044847	0.10398	2.43969
PCSI_0695_Lv_M_526	2.01009	1.80461	0.048437	0	0	0	0.012271	0	2.53441
PCSI_0697_Lv_M_526	1.37681	2.41616	0	0	0	0	0.048956	0	2.37421
PCSI_0698_Lv_M_526	2.39898	1.78551	0.247627	0	0.055375	0	0.020993	0	1.65282
PCSI_0699_Lv_M_526	1.58741	2.51267	0	0	0	0	0.030037	0	2.15468
PCSI_0700_Pa_P_526	1.55725	1.93322	0.254767	0	0	0	0	0.099042	2.33054
PCSI_0701_Pa_P_526	1.8227	2.20247	0	0	0	0	0.004888	0	2.29618
PCSI_0702_Ln_M_526	1.20114	1.30303	0	0	0	0	0.476163	0.143215	2.62755
PCSI_0704_Lv_M_526	1.72782	1.79655	0	0	0	0	0.07814	0	2.5387
PCSI_0708_Lv_M_526	2.08499	1.6022	0.299576	0	0	0	0.022274	0.037896	2.40501
PCSI_0709_Lv_M_526	1.57801	2.33466	0.000108	0	0	0	0.056933	0	2.3835
PCSI_0711_Pa_P_526	1.43704	2.16534	0.219252	0	0	0	0	0.135983	2.34845
PCSI_0713_Pa_P_526	1.59801	2.38589	0.131674	0	0	0	0	0	2.27251
